# Transcriptomic Profiling of Bronchial Epithelium Reveals Dysregulated Interferon and Inflammatory Responses to Rhinovirus in Exacerbation-Prone Pediatric Asthma

**DOI:** 10.1101/2025.10.19.683298

**Authors:** Naresh Doni Jayavelu, Basilin Benson, Patricia C. dela Cruz, Weston T. Powell, Lucille M. Rich, Elizabeth R. Vanderwall, Camile R. Gates, Andrew J Nagel, Maria P. White, Nyssa B. Samanas, Kourtnie Whitfield, Teal S. Hallstrand, Steven F. Ziegler, Matthew C. Altman, Jason S. Debley

**Author notes:** **These authors contributed equally to this work as first authors** (Naresh Doni Jayavelu, Basilin Benson). **These authors contributed equally to this work as senior authors** (Matthew C. Altman, Jason S. Debley). **Corresponding Author:** Jason S. Debley, MD, MPH; ADDRESS: Center for Respiratory Biology and Therapeutics, Seattle Children’s Research Institute, 1916 Boren Ave., Seattle, WA, 98101.

## Abstract

Host factors influencing susceptibility to rhinovirus-induced asthma exacerbations remain poorly characterized. Using organotypic bronchial epithelial cultures from well-characterized children with asthma and healthy children, this study investigated viral load kinetics and resultant host responses by bulk and single-cell transcriptomics and targeted protein analyses. Bronchial epithelium from exacerbation-prone children exhibited greater rhinovirus replication and a cascade of exaggerated downstream interferon (IFN), inflammatory, epithelial stress, and remodeling responses. These transcriptional patterns were confirmed and further refined using single-cell transcriptomics, revealing cell type-specific contributions—particularly from non-ciliated cell populations including secretory immune response, tuft, and basal cells. We observed that these post-infection differences were associated with lower pre-infection IFN-stimulated gene (ISG) expression and protein levels of the ISG CXCL10. Prophylactic IFN-β treatment reduced viral replication and normalized downstream responses, supporting low baseline (pre-infection) IFN tone as a modifiable causal determinant of host susceptibility to adverse rhinovirus-induced responses in exacerbation-prone children with asthma.
