## Supplemental Table 1 for "Transcriptomic Profiling of Bronchial Epithelium Reveals Dysregulated Interferon and Inflammatory Responses to Rhinovirus in Exacerbation-Prone Pediatric Asthma"

Extended Data Table 1 - Generalized Additive Mixed Models (GAMMs) results comparing expression differences over time between healthy and the two exacerbation groups. Table shows the smoothing terms of time and smoothing interaction term for the effect of exacerbation groups and healthy samples over time and shows the average difference by the exacerbation and healthy groups.
SE vs NSE(GAMM shape/smooth term)
Module	Comparison	edf	Ref.df	F	p-value	FDR
module_31	s(SE vs NSE)	3.927981904	3.991066977	12.00705678	0	0
module_38	s(SE vs NSE)	3.934604672	3.997085707	24.61868046	0	0
module_09	s(SE vs NSE)	3.621050872	3.894427125	10.93921798	2.43E-06	3.48E-05
module_40	s(SE vs NSE)	3.854542639	3.985801017	8.609695416	7.83E-06	8.42E-05
module_29	s(SE vs NSE)	3.64228774	3.914125514	8.876487281	1.04E-05	8.93E-05
module_27	s(SE vs NSE)	3.824654145	3.96027294	8.854741706	2.78E-05	1.99E-04
module_22	s(SE vs NSE)	3.571819035	3.84006245	6.956368505	1.11E-04	6.84E-04
module_39	s(SE vs NSE)	3.598861644	3.869366525	8.162521066	1.50E-04	8.08E-04
module_15	s(SE vs NSE)	3.475182986	3.787060006	6.289636711	3.85E-04	0.00184157
module_06	s(SE vs NSE)	3.437968248	3.810221345	5.3921977	0.00186595	0.008023585
module_02	s(SE vs NSE)	2.907718561	3.360596636	5.265202006	0.002162968	0.008455238
module_18	s(SE vs NSE)	3.78433735	3.969380971	4.953590304	0.002709608	0.009709428
module_20	s(SE vs NSE)	3.608489583	3.85685449	4.431240631	0.003535241	0.011693489
module_17	s(SE vs NSE)	2.334536613	2.792252292	5.151595068	0.005165965	0.015866894
module_41	s(SE vs NSE)	3.564800889	3.841827	5.112744898	0.006178142	0.017710673
module_05	s(SE vs NSE)	3.572722232	3.845856544	4.588047248	0.006618942	0.017788407
module_30	s(SE vs NSE)	3.42220748	3.7619885	5.185367771	0.007629991	0.019299389
module_23	s(SE vs NSE)	3.5662772	3.833181789	3.51513381	0.010342758	0.024707699
module_42	s(SE vs NSE)	2.267495659	2.74308165	4.218205583	0.01628319	0.03685143
module_36	s(SE vs NSE)	3.352827086	3.708346098	4.210628826	0.023439027	0.050393909
module_08	s(SE vs NSE)	2.289734189	2.740429332	2.988067768	0.032158183	0.065847708
module_01	s(SE vs NSE)	2.638622231	3.094966706	2.959373825	0.036962992	0.072245848
module_13	s(SE vs NSE)	3.648834561	3.895505703	3.084453011	0.044288134	0.081099441
module_21	s(SE vs NSE)	3.818340797	3.969641614	2.358486932	0.045264804	0.081099441
module_34	s(SE vs NSE)	1.000000041	1.000000078	3.464266376	0.064747008	0.111364854
module_19	s(SE vs NSE)	2.34130244	2.793643409	3.296092021	0.067768384	0.112078481
module_07	s(SE vs NSE)	2.332511025	2.783694625	2.125601577	0.082745373	0.131779668
module_25	s(SE vs NSE)	3.719841537	3.934401717	2.586983389	0.086047016	0.132143631
module_26	s(SE vs NSE)	2.486167479	2.941578437	2.471142595	0.103735398	0.153814556
module_03	s(SE vs NSE)	3.10786473	3.52657424	2.136605494	0.107459365	0.15402509
module_04	s(SE vs NSE)	3.404964965	3.789001922	2.430776205	0.122988214	0.170596555
module_12	s(SE vs NSE)	1.848094755	2.246763334	2.00142522	0.138482681	0.182963317
module_33	s(SE vs NSE)	2.969146587	3.397412181	2.352406424	0.140413709	0.182963317
module_28	s(SE vs NSE)	3.568120347	3.861768053	1.937993795	0.195399482	0.247122874
module_16	s(SE vs NSE)	1.145041053	1.271332228	1.161970293	0.236559941	0.288513351
module_35	s(SE vs NSE)	1.946754222	2.375737715	1.640584535	0.241546061	0.288513351
module_37	s(SE vs NSE)	3.408708264	3.74420984	1.451779917	0.324507106	0.37712988
module_24	s(SE vs NSE)	1.610680006	1.962257539	0.716260215	0.530200005	0.599963163
module_32	s(SE vs NSE)	1.205028235	1.379433343	0.604146689	0.608162258	0.670537874
module_11	s(SE vs NSE)	1.000000022	1.000000041	0.117840268	0.731892987	0.786784961
module_10	s(SE vs NSE)	1.000000329	1.000000647	0.006858429	0.93411448	0.966953024
module_14	s(SE vs NSE)	1.000000005	1.000000011	0.004869492	0.944465744	0.966953024
module_00	s(SE vs NSE)	1.000000005	1.000000011	6.93E-05	0.993369285	0.993369285
module_09	s(time)	3.862862725	3.971529572	32.74718533	0	0
module_34	s(time)	2.894424872	3.380184064	11.06361271	1.19E-06	2.57E-05
module_30	s(time)	3.649444988	3.879915138	10.05403767	4.13E-06	5.91E-05
module_39	s(time)	3.701554761	3.912043567	9.108969653	4.66E-05	5.01E-04
module_36	s(time)	3.541127628	3.819697257	6.950642455	3.09E-04	0.0026543
module_02	s(time)	3.676780391	3.887924148	7.953822833	4.17E-04	0.002991884
module_01	s(time)	3.307427066	3.671509047	6.246321694	0.001156115	0.006585568
module_14	s(time)	3.282163057	3.70430633	5.249849978	0.001225222	0.006585568
module_17	s(time)	3.534328485	3.826543795	5.428503154	0.003138757	0.014996282
module_19	s(time)	3.202926297	3.602507462	4.400254563	0.008515146	0.033286479
module_27	s(time)	2.185769975	2.644324927	4.679395328	0.008053542	0.033286479
module_03	s(time)	2.34647494	2.798819843	3.928482773	0.010150778	0.033575651
module_13	s(time)	2.029733979	2.466684444	4.35931584	0.010015493	0.033575651
module_15	s(time)	3.518865684	3.81129889	4.947569625	0.013975285	0.040062485
module_16	s(time)	3.710937967	3.943025974	3.122007697	0.013818185	0.040062485
module_05	s(time)	2.391144417	2.852720998	3.46762859	0.016488949	0.044314051
module_22	s(time)	3.445203085	3.771450023	4.267899354	0.025155681	0.063629075
module_08	s(time)	3.280516881	3.66252541	2.812019253	0.034301676	0.081942892
module_35	s(time)	3.740771062	3.936707987	3.114214216	0.036401882	0.082383206
module_41	s(time)	2.387123486	2.84830822	3.484189979	0.039461924	0.084843137
module_33	s(time)	3.140469782	3.539823436	3.42190632	0.043602017	0.089280321
module_07	s(time)	3.031566353	3.463499256	2.698141925	0.048818132	0.095417257
module_23	s(time)	3.325159824	3.690542871	2.990726692	0.088459003	0.165379874
module_12	s(time)	2.69563041	3.166293526	2.008258561	0.108836667	0.187199067
module_24	s(time)	3.23117832	3.647323561	1.682700274	0.105904575	0.187199067
module_26	s(time)	3.022174142	3.45135644	2.448236429	0.122623353	0.202800161
module_42	s(time)	1.000000004	1.000000008	1.783498808	0.183841923	0.292785284
module_31	s(time)	1.780498542	2.188718489	1.65189137	0.196000894	0.301001373
module_25	s(time)	1.713118382	2.101175663	1.354476615	0.249858014	0.370479124
module_37	s(time)	2.506855338	2.966557945	1.206215496	0.265271344	0.380222259
module_20	s(time)	2.704037659	3.167490134	1.425663496	0.286741701	0.397738488
module_28	s(time)	1.81821525	2.223795555	0.998519062	0.3371726	0.453075682
module_11	s(time)	2.608956508	3.103539077	1.155540909	0.347780192	0.453168128
module_29	s(time)	1.195387678	1.357909976	1.10669189	0.398032152	0.503393604
module_04	s(time)	1.00000001	1.000000019	0.543174973	0.462294438	0.563353422
module_40	s(time)	1.000000028	1.000000056	0.520860994	0.471644725	0.563353422
module_18	s(time)	1.000000012	1.000000025	0.306763746	0.580537795	0.674679059
module_21	s(time)	1.578308458	1.932820497	0.48265365	0.596591003	0.67508982
module_10	s(time)	1.078866318	1.153077501	0.384409551	0.627244939	0.691577753
module_38	s(time)	1.000000004	1.000000008	0.116404841	0.733470761	0.788481068
module_00	s(time)	1.00000002	1.000000041	0.084643446	0.771507585	0.809142101
module_32	s(time)	1.000000004	1.000000007	0.06823431	0.794295637	0.813207438
module_06	s(time)	1.000000006	1.000000011	0.017917713	0.89370572	0.89370572
SE vs NSE(GAMM Avg)
Module	Comparison	Linear model estimate	Std. Error	P-value	FDR
module_09	SE vs NSE	0.313108619	0.130003044	0.017289662	0.353195068
module_15	SE vs NSE	0.149889319	0.064005113	0.020542194	0.353195068
module_22	SE vs NSE	-0.134969085	0.059443588	0.024641516	0.353195068
module_39	SE vs NSE	-0.13269294	0.067873559	0.05250865	0.56446799
module_14	SE vs NSE	-0.232626007	0.130581884	0.076956466	0.661825606
module_04	SE vs NSE	0.16740161	0.100964227	0.099446167	0.698398017
module_19	SE vs NSE	0.084193389	0.056482259	0.138228014	0.698398017
module_20	SE vs NSE	-0.160858636	0.113366414	0.15812465	0.698398017
module_29	SE vs NSE	-0.186773682	0.133005449	0.162418144	0.698398017
module_33	SE vs NSE	-0.226495097	0.159758514	0.158463634	0.698398017
module_26	SE vs NSE	-0.079275371	0.066013481	0.231750233	0.723610346
module_27	SE vs NSE	0.123748269	0.096201133	0.200419491	0.723610346
module_31	SE vs NSE	-0.068808541	0.057773469	0.235594066	0.723610346
module_38	SE vs NSE	0.191503436	0.15188847	0.209443709	0.723610346
module_23	SE vs NSE	0.114540206	0.100996658	0.258679744	0.741548598
module_08	SE vs NSE	0.04806085	0.052942693	0.365504486	0.793191842
module_12	SE vs NSE	-0.065050863	0.06647764	0.329422124	0.793191842
module_13	SE vs NSE	-0.071477071	0.076563268	0.352092234	0.793191842
module_25	SE vs NSE	0.066396995	0.069802559	0.343101446	0.793191842
module_32	SE vs NSE	0.143224047	0.1621586	0.378574064	0.793191842
module_36	SE vs NSE	-0.081724509	0.09685789	0.40021822	0.793191842
module_42	SE vs NSE	0.206676858	0.247892354	0.405819082	0.793191842
module_00	SE vs NSE	0.011253075	0.040196898	0.779906948	0.849733826
module_01	SE vs NSE	-0.070681595	0.254214351	0.781389352	0.849733826
module_03	SE vs NSE	-0.029538104	0.071722695	0.681060925	0.849733826
module_05	SE vs NSE	0.038150949	0.057620242	0.508952737	0.849733826
module_06	SE vs NSE	-0.102205544	0.237783211	0.667973116	0.849733826
module_07	SE vs NSE	-0.020037295	0.075267266	0.790450071	0.849733826
module_10	SE vs NSE	-0.102498702	0.162813427	0.529981978	0.849733826
module_11	SE vs NSE	0.093263974	0.163761787	0.569903369	0.849733826
module_17	SE vs NSE	-0.063095917	0.117649556	0.592585771	0.849733826
module_18	SE vs NSE	0.046533262	0.160038429	0.771654172	0.849733826
module_21	SE vs NSE	-0.06026829	0.119370542	0.614419435	0.849733826
module_24	SE vs NSE	0.055612951	0.147913198	0.707487732	0.849733826
module_28	SE vs NSE	-0.05288854	0.075007842	0.481876818	0.849733826
module_30	SE vs NSE	0.04695194	0.081343861	0.564714699	0.849733826
module_34	SE vs NSE	0.065004009	0.131969699	0.623066242	0.849733826
module_35	SE vs NSE	-0.023718737	0.086737036	0.784894583	0.849733826
module_40	SE vs NSE	0.02835153	0.060668441	0.640975894	0.849733826
module_41	SE vs NSE	-0.076251834	0.166789759	0.648247013	0.849733826
module_37	SE vs NSE	0.013430841	0.069626438	0.847308634	0.888640762
module_02	SE vs NSE	0.026891055	0.196211602	0.891186487	0.891186487
module_16	SE vs NSE	0.033412441	0.217171178	0.877941872	0.891186487
SE vs HC(GAMM shape/smooth term)
Module	Comparison	edf	Ref.df	F	p-value	FDR
module_01	s(SE vs HC)	3.690556026	3.93843123	23.26644779	0	0
module_15	s(SE vs HC)	3.950839245	3.998303131	26.85717267	0	0
module_17	s(SE vs HC)	3.636327185	3.916051648	16.75193022	0	0
module_19	s(SE vs HC)	3.478560004	3.83442008	15.70202382	0	0
module_22	s(SE vs HC)	3.94713008	3.998048178	21.2035343	0	0
module_27	s(SE vs HC)	3.915640722	3.995157288	19.33556018	0	0
module_30	s(SE vs HC)	3.943210652	3.994722967	28.75827391	0	0
module_31	s(SE vs HC)	3.955754212	3.998621035	18.71243784	0	0
module_39	s(SE vs HC)	3.968106602	3.999274056	39.70813706	0	0
module_29	s(SE vs HC)	3.665509136	3.928487019	11.27944282	8.32E-07	3.58E-06
module_40	s(SE vs HC)	3.869716055	3.98855577	9.566462017	3.51E-06	1.37E-05
module_06	s(SE vs HC)	3.65033353	3.922203549	9.850290901	6.50E-06	2.33E-05
module_23	s(SE vs HC)	3.909179363	3.979735725	8.620761168	2.07E-05	6.84E-05
module_05	s(SE vs HC)	3.720408461	3.949159661	8.631492863	2.94E-05	9.03E-05
module_08	s(SE vs HC)	2.974308772	3.452354813	7.023579923	1.51E-04	4.32E-04
module_18	s(SE vs HC)	3.827862257	3.980283646	5.674574415	0.001063733	0.002858784
module_13	s(SE vs HC)	3.759751662	3.96217612	5.056230004	0.002996418	0.007579176
module_25	s(SE vs HC)	3.866000161	3.987911136	4.337419552	0.0050217	0.011996282
module_21	s(SE vs HC)	3.87635353	3.989707165	3.206228053	0.013304692	0.030110618
module_24	s(SE vs HC)	3.66587754	3.928649232	2.713144181	0.022323367	0.047995238
module_03	s(SE vs HC)	3.190707528	3.634353018	3.158937126	0.033100434	0.06777708
module_09	s(SE vs HC)	2.992608258	3.402652355	2.990874565	0.098177902	0.191893172
module_04	s(SE vs HC)	3.446630658	3.815300307	2.569623675	0.10718928	0.20039735
module_16	s(SE vs HC)	1.000000001	1.000000002	1.614772521	0.206800067	0.370516786
module_26	s(SE vs HC)	2.464496468	2.870757303	1.505362167	0.311144467	0.516347396
module_28	s(SE vs HC)	1.000000006	1.000000011	1.031702788	0.312210053	0.516347396
module_00	s(SE vs HC)	2.76468719	3.25750685	1.310532361	0.33339098	0.530956005
module_02	s(SE vs HC)	2.268042278	2.690245459	1.238208738	0.454951497	0.698675513
module_14	s(SE vs HC)	1.000000004	1.000000008	0.513883729	0.475167257	0.702731051
module_36	s(SE vs HC)	1.905932827	2.314567305	0.995112344	0.490277478	0.702731051
module_34	s(SE vs HC)	1.642883185	1.930539315	0.583432193	0.528616571	0.703761244
module_37	s(SE vs HC)	1.000000017	1.000000031	0.377831131	0.540095838	0.703761244
module_41	s(SE vs HC)	1.837259943	2.219218475	0.851619386	0.538764979	0.703761244
module_20	s(SE vs HC)	1.000000027	1.000000053	0.226982176	0.634831083	0.780570707
module_38	s(SE vs HC)	1.587213157	1.933655214	0.494680751	0.63534825	0.780570707
module_11	s(SE vs HC)	1.000000008	1.000000014	0.1798913	0.672396094	0.786876103
module_42	s(SE vs HC)	1.000000008	1.000000013	0.174463486	0.677079438	0.786876103
module_07	s(SE vs HC)	1.000000035	1.000000055	0.10496629	0.746612638	0.844851143
module_10	s(SE vs HC)	1.000000004	1.000000008	0.07421361	0.785871009	0.866473164
module_32	s(SE vs HC)	1.236812948	1.43307311	0.275873451	0.806633878	0.866680018
module_35	s(SE vs HC)	1.000000003	1.000000005	0.048369468	0.82636932	0.866680018
module_33	s(SE vs HC)	1.00000011	1.00000021	0.032019544	0.858351261	0.878788195
module_12	s(SE vs HC)	1.000000014	1.000000022	0.003333956	0.954067392	0.954067392
module_33	s(time)	3.79315262	3.971759815	13.5223494	0	0
module_09	s(time)	3.695030384	3.85024384	14.19476318	3.41E-06	7.32E-05
module_20	s(time)	3.894003417	3.992412572	9.022517693	5.76E-06	8.26E-05
module_38	s(time)	3.849412551	3.958167115	10.17651728	1.01E-05	1.09E-04
module_36	s(time)	3.798537623	3.924570516	9.271846548	6.31E-05	5.43E-04
module_14	s(time)	3.386333106	3.77705278	5.85049275	4.05E-04	0.002904679
module_16	s(time)	3.724452047	3.950732157	4.23104699	0.002986424	0.018345179
module_41	s(time)	3.598721336	3.830101902	5.779501737	0.004452278	0.023930995
module_35	s(time)	3.317107482	3.7293695	4.634198336	0.005324795	0.025440686
module_02	s(time)	3.608464017	3.809148553	6.048206566	0.006930779	0.029802348
module_42	s(time)	2.432283832	2.920307508	4.647629271	0.008830023	0.034517362
module_11	s(time)	3.090169728	3.552963669	2.808281609	0.046601659	0.166989278
module_28	s(time)	3.766419989	3.96416132	2.612612645	0.068845987	0.227721341
module_34	s(time)	2.506356509	2.936309378	2.684820628	0.08831702	0.271259419
module_07	s(time)	2.015584714	2.463229233	1.611050157	0.271479156	0.778240247
module_00	s(time)	1.000000806	1.000001325	1.030135928	0.312551632	0.783884197
module_10	s(time)	3.692233876	3.939073826	1.03359588	0.345273722	0.783884197
module_24	s(time)	1.000000002	1.000000003	0.939132797	0.334886467	0.783884197
module_26	s(time)	2.43453686	2.839991262	1.458225253	0.346367436	0.783884197
module_01	s(time)	1.000000001	1.000000002	0.342923363	0.559492596	0.809496107
module_04	s(time)	1.000000003	1.000000005	0.274940323	0.601185544	0.809496107
module_06	s(time)	1.000000005	1.00000001	0.320714964	0.572472823	0.809496107
module_08	s(time)	1.000000041	1.000000069	0.19602884	0.65889218	0.809496107
module_12	s(time)	2.098476319	2.556281845	1.058385194	0.514117914	0.809496107
module_13	s(time)	1.000000005	1.00000001	0.216358421	0.642850084	0.809496107
module_15	s(time)	1.000000003	1.000000005	0.302539852	0.583496769	0.809496107
module_18	s(time)	1.000000003	1.000000006	0.196439706	0.658586818	0.809496107
module_23	s(time)	1.485636319	1.802966931	0.645177955	0.604188763	0.809496107
module_25	s(time)	1.000260988	1.000507917	0.633753646	0.427851827	0.809496107
module_27	s(time)	1.000000006	1.000000012	0.389131344	0.534205522	0.809496107
module_29	s(time)	1.000000002	1.000000004	0.434862935	0.511158864	0.809496107
module_30	s(time)	1.14197079	1.266305707	0.640537841	0.529856493	0.809496107
module_31	s(time)	1.000000006	1.000000012	0.393569686	0.531830597	0.809496107
module_37	s(time)	3.513131978	3.854155535	1.172665156	0.405742398	0.809496107
module_39	s(time)	1.000000002	1.000000004	0.245761577	0.621152257	0.809496107
module_17	s(time)	1.000000007	1.000000013	0.171385785	0.679778616	0.811957792
module_03	s(time)	1.000000005	1.000000009	0.110031086	0.740782578	0.826916781
module_19	s(time)	1.00000001	1.000000018	0.131454119	0.717679126	0.826916781
module_22	s(time)	1.000000004	1.000000009	0.086541393	0.769224913	0.826916781
module_40	s(time)	1.000000008	1.000000016	0.095526289	0.75790899	0.826916781
module_21	s(time)	1.000000003	1.000000005	0.031739889	0.858968191	0.888657871
module_32	s(time)	1.000000025	1.000000047	0.0277671	0.867991408	0.888657871
module_05	s(time)	1.000000004	1.000000008	2.01E-06	0.998873038	0.998873038
SE vs HC(GAMM Avg)
Module	Comparison	Linear model estimate	Std. Error	P-value	FDR
module_09	SE vs HC	0.53663339	0.233969376	0.023918789	0.237489123
module_15	SE vs HC	0.237123686	0.108618257	0.031321098	0.237489123
module_19	SE vs HC	0.198492393	0.082255797	0.01759931	0.237489123
module_22	SE vs HC	-0.259235261	0.111250174	0.021777181	0.237489123
module_26	SE vs HC	-0.251754318	0.116538036	0.033138017	0.237489123
module_32	SE vs HC	0.647980673	0.2615385	0.014894322	0.237489123
module_39	SE vs HC	-0.275357645	0.133730412	0.042050656	0.258311172
module_02	SE vs HC	0.592797724	0.314117318	0.062124308	0.333918156
module_08	SE vs HC	0.121345278	0.068492838	0.079461093	0.358986932
module_27	SE vs HC	0.268523549	0.153569295	0.083485333	0.358986932
module_17	SE vs HC	-0.311714267	0.18926557	0.102739489	0.36274018
module_29	SE vs HC	-0.382667471	0.237046172	0.109665636	0.36274018
module_34	SE vs HC	-0.388262605	0.238271035	0.106372839	0.36274018
module_00	SE vs HC	-0.104300046	0.071905117	0.150024481	0.402696635
module_01	SE vs HC	-0.630581463	0.454614479	0.168570685	0.402696635
module_06	SE vs HC	0.530970748	0.371332105	0.155936818	0.402696635
module_11	SE vs HC	-0.395789637	0.280572505	0.161507389	0.402696635
module_35	SE vs HC	0.208316589	0.137620158	0.133228513	0.402696635
module_07	SE vs HC	-0.148969043	0.110787872	0.181716151	0.411252342
module_05	SE vs HC	-0.085078664	0.070054777	0.227369599	0.452401378
module_12	SE vs HC	-0.103472486	0.082171891	0.210777546	0.452401378
module_36	SE vs HC	-0.199999257	0.166113893	0.23146117	0.452401378
module_30	SE vs HC	0.152337663	0.13175622	0.250359917	0.468064193
module_42	SE vs HC	-0.37900557	0.415812223	0.364259316	0.652631275
module_16	SE vs HC	-0.310812489	0.409053232	0.449166612	0.692780352
module_25	SE vs HC	-0.074983188	0.099111331	0.451112787	0.692780352
module_31	SE vs HC	-0.067181918	0.084458643	0.428207763	0.692780352
module_41	SE vs HC	0.210038927	0.26295325	0.426361595	0.692780352
module_24	SE vs HC	-0.188181291	0.265423459	0.480015224	0.711746711
module_03	SE vs HC	0.052655666	0.088502398	0.553170032	0.71199964
module_04	SE vs HC	-0.110605437	0.182219479	0.545219998	0.71199964
module_10	SE vs HC	0.180678944	0.269125553	0.503575935	0.71199964
module_13	SE vs HC	0.071425369	0.115514713	0.537776487	0.71199964
module_18	SE vs HC	0.143417331	0.247104296	0.56297646	0.71199964
module_21	SE vs HC	0.098331814	0.19565633	0.6163868	0.736239789
module_38	SE vs HC	-0.142445868	0.270442391	0.599591036	0.736239789
module_14	SE vs HC	0.088086233	0.227216159	0.699092718	0.812459104
module_20	SE vs HC	0.058633642	0.182905968	0.749220634	0.814515066
module_23	SE vs HC	-0.052132149	0.168502576	0.757688434	0.814515066
module_40	SE vs HC	0.030659821	0.097648945	0.754192327	0.814515066
module_28	SE vs HC	0.021381433	0.106968382	0.841974307	0.866187288
module_37	SE vs HC	-0.014654118	0.075284781	0.846043398	0.866187288
module_33	SE vs HC	-0.04182277	0.25371821	0.869407142	0.869407142
NSE vs HC(GAMM shape/smooth term)
Module	Comparison	edf	Ref.df	F	p-value	FDR
module_00	s(NSE vs HC)	1.000000004	1.000000007	0.419777721	0.519229429	0.955080202
module_01	s(NSE vs HC)	1.000000002	1.000000004	0.012691089	0.910657867	0.955080202
module_02	s(NSE vs HC)	1.000000002	1.000000003	0.312461185	0.578124389	0.955080202
module_03	s(NSE vs HC)	2.168299052	2.634840577	1.990504876	0.093574809	0.955080202
module_04	s(NSE vs HC)	1.000000002	1.000000004	0.652572765	0.422011098	0.955080202
module_05	s(NSE vs HC)	2.158165928	2.623631316	1.899304324	0.107474615	0.955080202
module_06	s(NSE vs HC)	1.000000001	1.000000001	0.078317614	0.780465935	0.955080202
module_07	s(NSE vs HC)	2.691019421	3.185788513	2.10980848	0.106418685	0.955080202
module_08	s(NSE vs HC)	2.962993126	3.442454799	2.044571751	0.112289541	0.955080202
module_10	s(NSE vs HC)	1.293959334	1.526473907	0.226677936	0.829400268	0.955080202
module_11	s(NSE vs HC)	1.000000001	1.000000002	0.015072031	0.902664567	0.955080202
module_12	s(NSE vs HC)	2.232069843	2.705011715	0.774091421	0.375948534	0.955080202
module_13	s(NSE vs HC)	1.907263037	2.3403828	1.664534154	0.179964835	0.955080202
module_14	s(NSE vs HC)	1.000000004	1.000000006	0.314082841	0.577082828	0.955080202
module_15	s(NSE vs HC)	1.000000003	1.000000006	0.079040758	0.779481396	0.955080202
module_16	s(NSE vs HC)	1.000000001	1.000000001	0.252144484	0.617265726	0.955080202
module_17	s(NSE vs HC)	1.000000002	1.000000004	0.361709662	0.549649862	0.955080202
module_18	s(NSE vs HC)	1.000000005	1.000000011	0.33466397	0.564864918	0.955080202
module_19	s(NSE vs HC)	1.000000002	1.000000004	0.019705473	0.888797546	0.955080202
module_20	s(NSE vs HC)	1.000000002	1.000000004	0.330150197	0.567494842	0.955080202
module_21	s(NSE vs HC)	1.525549717	1.867331	0.445539032	0.645481315	0.955080202
module_22	s(NSE vs HC)	1.350961663	1.590679617	0.483816635	0.698477312	0.955080202
module_23	s(NSE vs HC)	3.04356298	3.505211915	1.820895729	0.207291216	0.955080202
module_24	s(NSE vs HC)	1.000000004	1.000000008	0.106898573	0.744722136	0.955080202
module_25	s(NSE vs HC)	1.581877835	1.942645727	0.537812045	0.573474902	0.955080202
module_26	s(NSE vs HC)	1.000000004	1.000000008	0.097257057	0.756129316	0.955080202
module_27	s(NSE vs HC)	2.172378941	2.639349207	2.985026977	0.055069282	0.955080202
module_28	s(NSE vs HC)	1.69300343	2.084568951	0.74326699	0.452221549	0.955080202
module_29	s(NSE vs HC)	1.480438937	1.805103489	0.303736924	0.694372757	0.955080202
module_30	s(NSE vs HC)	1.000000005	1.00000001	0.240949884	0.625199661	0.955080202
module_31	s(NSE vs HC)	1.833899563	2.254794941	1.103964772	0.348121555	0.955080202
module_33	s(NSE vs HC)	1.000000001	1.000000002	0.105888941	0.745935243	0.955080202
module_34	s(NSE vs HC)	1.398571555	1.607833417	1.155864738	0.457788058	0.955080202
module_35	s(NSE vs HC)	2.793329113	3.245170635	1.194723893	0.390040105	0.955080202
module_36	s(NSE vs HC)	1.000000006	1.000000011	0.055466336	0.814563004	0.955080202
module_37	s(NSE vs HC)	2.468850226	2.959184395	1.194213915	0.262554887	0.955080202
module_38	s(NSE vs HC)	1.000000008	1.000000016	0.038207883	0.84564603	0.955080202
module_39	s(NSE vs HC)	1.000000003	1.000000006	0.097842686	0.755435238	0.955080202
module_40	s(NSE vs HC)	1.000000024	1.000000048	0.354503837	0.553580327	0.955080202
module_41	s(NSE vs HC)	1.000000003	1.000000004	0.030426492	0.862068704	0.955080202
module_42	s(NSE vs HC)	1.000000001	1.000000001	0.07514337	0.784846574	0.955080202
module_09	s(NSE vs HC)	1.000000001	1.000000001	0.00136154	0.970679166	0.986979671
module_32	s(NSE vs HC)	1.046303815	1.090997123	0.008753776	0.986979671	0.986979671
module_09	s(time)	3.976875058	3.999633364	42.53723938	0	0
module_39	s(time)	3.934956111	3.997123986	15.23034325	0	0
module_36	s(time)	3.802735037	3.974294838	7.997538053	5.05E-05	7.24E-04
module_30	s(time)	3.781637768	3.968654716	7.687012946	7.74E-05	8.32E-04
module_02	s(time)	3.752248594	3.959925731	5.633887982	0.001924243	0.016548492
module_15	s(time)	3.628456237	3.912583585	4.434338478	0.010351515	0.074185857
module_22	s(time)	3.526303914	3.837562191	3.779752004	0.029985171	0.184194619
module_01	s(time)	3.256674294	3.685340511	3.229019387	0.039293403	0.211202042
module_33	s(time)	3.179369245	3.625666885	3.003175361	0.044627828	0.213221846
module_17	s(time)	3.238956291	3.671971719	2.57382611	0.092281016	0.349967531
module_38	s(time)	3.572370046	3.885886882	2.78366824	0.083494635	0.349967531
module_41	s(time)	2.36616958	2.850320428	2.696866915	0.097665358	0.349967531
module_19	s(time)	3.152083479	3.603807815	2.134490929	0.155716962	0.478273525
module_34	s(time)	1.918937464	2.300156208	2.111443663	0.152923486	0.478273525
module_16	s(time)	2.779538669	3.27208572	1.337302951	0.226088942	0.648121634
module_00	s(time)	1.000000006	1.000000012	0.706823457	0.403446743	0.999150868
module_03	s(time)	1.000000001	1.000000002	0.056184559	0.813354903	0.999150868
module_04	s(time)	1.000000005	1.000000009	0.283203512	0.596343433	0.999150868
module_05	s(time)	1.000000005	1.000000009	1.15E-06	0.999150868	0.999150868
module_06	s(time)	1	1	0.130692226	0.718869968	0.999150868
module_07	s(time)	1.000000001	1.000000002	0.001329168	0.97102793	0.999150868
module_08	s(time)	1.000000003	1.000000005	0.103657612	0.748516727	0.999150868
module_10	s(time)	1.000000003	1.000000006	8.91E-05	0.992495242	0.999150868
module_11	s(time)	1.000000001	1.000000002	0.005390921	0.941692585	0.999150868
module_12	s(time)	1.000000002	1.000000003	0.003354916	0.953987192	0.999150868
module_13	s(time)	1	1	0.113801245	0.736927597	0.999150868
module_14	s(time)	1.980357994	2.424185061	0.878083452	0.578667376	0.999150868
module_18	s(time)	1.000000011	1.000000022	0.150579581	0.699212063	0.999150868
module_20	s(time)	1.000000004	1.000000007	0.014643934	0.904044483	0.999150868
module_21	s(time)	1.000000005	1.000000008	0.022135774	0.882180765	0.999150868
module_23	s(time)	1.080455361	1.140278377	0.199918292	0.761924264	0.999150868
module_24	s(time)	1.000000005	1.00000001	0.638078913	0.427229652	0.999150868
module_25	s(time)	1.000000004	1.000000007	0.363476502	0.548647624	0.999150868
module_26	s(time)	2.789698438	3.281829542	1.043741399	0.466701892	0.999150868
module_27	s(time)	1.000000008	1.000000013	0.41053031	0.52395277	0.999150868
module_28	s(time)	1.000000002	1.000000004	0.027948617	0.867733753	0.999150868
module_29	s(time)	1.000000015	1.000000026	0.561988256	0.456124011	0.999150868
module_31	s(time)	1.000000005	1.000000009	0.413969759	0.522157388	0.999150868
module_32	s(time)	1.00000001	1.000000019	0.030666958	0.861522101	0.999150868
module_35	s(time)	1.521321441	1.801428017	0.140745102	0.850520985	0.999150868
module_37	s(time)	1.000000007	1.000000012	0.607137234	0.438652574	0.999150868
module_40	s(time)	1.000000002	1.000000003	0.093943938	0.76017219	0.999150868
module_42	s(time)	1.000000002	1.000000005	0.102069949	0.750368511	0.999150868
NSE vs HC(GAMM Avg)
Module	Comparison	Linear model estimate	Std. Error	P-value	FDR
module_00	NSE vs HC	-0.115423136	0.08256716	0.166697544	0.61699595
module_01	NSE vs HC	-0.560723215	0.422670838	0.189332115	0.61699595
module_02	NSE vs HC	0.565770079	0.392280461	0.154138724	0.61699595
module_04	NSE vs HC	-0.277887417	0.192392134	0.153226746	0.61699595
module_05	NSE vs HC	-0.123548245	0.140196407	0.381366532	0.61699595
module_06	NSE vs HC	0.633275192	0.484928734	0.196099074	0.61699595
module_09	NSE vs HC	0.223769525	0.233922661	0.342336318	0.61699595
module_10	NSE vs HC	0.28318357	0.31205513	0.367443547	0.61699595
module_11	NSE vs HC	-0.489149117	0.304354864	0.112766223	0.61699595
module_13	NSE vs HC	0.143156713	0.165749863	0.390865519	0.61699595
module_14	NSE vs HC	0.320713548	0.228994047	0.166041396	0.61699595
module_16	NSE vs HC	-0.344592543	0.329948245	0.300148122	0.61699595
module_17	NSE vs HC	-0.2484794	0.230138503	0.284288411	0.61699595
module_19	NSE vs HC	0.114618396	0.122473114	0.352790141	0.61699595
module_20	NSE vs HC	0.219828164	0.220853572	0.323162552	0.61699595
module_22	NSE vs HC	-0.123861466	0.091937097	0.182500988	0.61699595
module_23	NSE vs HC	-0.167217974	0.187661338	0.376193865	0.61699595
module_24	NSE vs HC	-0.243464712	0.242596262	0.319198018	0.61699595
module_25	NSE vs HC	-0.141489172	0.152218594	0.355993489	0.61699595
module_26	NSE vs HC	-0.17235833	0.115778846	0.141326724	0.61699595
module_29	NSE vs HC	-0.196226631	0.21735824	0.369921829	0.61699595
module_32	NSE vs HC	0.504766689	0.315704008	0.114607927	0.61699595
module_34	NSE vs HC	-0.453620344	0.275865246	0.104907166	0.61699595
module_35	NSE vs HC	0.2311867	0.178516314	0.199898466	0.61699595
module_38	NSE vs HC	-0.334066139	0.289641851	0.253069988	0.61699595
module_39	NSE vs HC	-0.142488131	0.089934741	0.117950605	0.61699595
module_41	NSE vs HC	0.285755831	0.338581079	0.401764805	0.61699595
module_42	NSE vs HC	-0.585224913	0.505319194	0.250976781	0.61699595
module_07	NSE vs HC	-0.128228175	0.160095968	0.426025105	0.631692397
module_15	NSE vs HC	0.087019649	0.117341938	0.460970309	0.639410429
module_27	NSE vs HC	0.145203796	0.190654209	0.449032159	0.639410429
module_21	NSE vs HC	0.158787246	0.227366451	0.487382485	0.654920215
module_08	NSE vs HC	0.073220435	0.122818494	0.553124433	0.679552875
module_30	NSE vs HC	0.105953474	0.164635702	0.522149398	0.679552875
module_36	NSE vs HC	-0.119234375	0.194333328	0.541680747	0.679552875
module_33	NSE vs HC	0.184785669	0.349305424	0.598622458	0.715021269
module_03	NSE vs HC	0.082754036	0.170687123	0.629385818	0.731448383
module_28	NSE vs HC	0.073801588	0.164496719	0.65513539	0.741337415
module_18	NSE vs HC	0.096706637	0.334776265	0.773578542	0.852919931
module_12	NSE vs HC	-0.0380917	0.158159512	0.810418605	0.871200001
module_37	NSE vs HC	-0.029128398	0.177202385	0.869938124	0.91237413
module_31	NSE vs HC	0.001272986	0.12391019	0.991833847	0.991833847
module_40	NSE vs HC	0.002737664	0.122428998	0.982226176	0.991833847
