## Supplemental Table 2 for "Transcriptomic Profiling of Bronchial Epithelium Reveals Dysregulated Interferon and Inflammatory Responses to Rhinovirus in Exacerbation-Prone Pediatric Asthma"

Extended Data Table 2 - Results of the Linear Model shows the differential expressed modules by viral load over time and subset to Day 2
Module	Comparison	statistic	Linear model estimate	P-value	FDR
module_00	Viral Load(log10)	0.812257337	0.006042936	0.367453709	0.398809522
module_00	time	0.857460343	-0.002190269	0.354450374	0.401088581
module_01	Viral Load(log10)	92.97187579	-0.195299212	5.30E-22	2.53E-21
module_01	time	48.57634839	0.049411883	3.18E-12	1.71E-11
module_02	Viral Load(log10)	101.2484581	0.169032627	8.11E-24	5.82E-23
module_02	time	45.32668271	-0.039603043	1.67E-11	7.97E-11
module_03	Viral Load(log10)	9.162853076	0.042933646	0.002469772	0.003885129
module_03	time	11.90677379	-0.017339845	5.59E-04	0.001093181
module_04	Viral Load(log10)	5.649502956	0.044799339	0.017460321	0.024219154
module_04	time	1.21017936	-0.007329745	0.271296603	0.32404872
module_05	Viral Load(log10)	16.69525281	-0.043001448	4.39E-05	8.58E-05
module_05	time	20.04252715	0.016655318	7.57E-06	1.81E-05
module_06	Viral Load(log10)	17.44953004	0.057110281	2.95E-05	6.04E-05
module_06	time	8.304032814	-0.013775286	0.003955714	0.006542143
module_07	Viral Load(log10)	2.51066494	-0.02187175	0.11307821	0.138924658
module_07	time	0.1208814	-0.001696173	0.7280805	0.763596622
module_08	Viral Load(log10)	16.33976501	0.034086752	5.29E-05	9.90E-05
module_08	time	2.891353175	-0.005052148	0.089056098	0.116042794
module_09	Viral Load(log10)	478.6706292	0.556285733	4.16E-106	1.79E-104
module_09	time	260.4708573	-0.147808654	1.35E-58	5.83E-57
module_10	Viral Load(log10)	0.757048887	-0.011817477	0.384253647	0.398809522
module_10	time	1.450885971	0.005727407	0.228385844	0.288840921
module_11	Viral Load(log10)	5.317434849	-0.024779938	0.02111307	0.028370687
module_11	time	0.692499366	0.003127817	0.405315553	0.446886379
module_12	Viral Load(log10)	1.313929696	-0.014016413	0.251684393	0.292498079
module_12	time	0.002032922	1.95E-04	0.964037216	0.974757462
module_13	Viral Load(log10)	12.81930601	0.041533284	3.43E-04	5.90E-04
module_13	time	15.27969789	-0.015957247	9.27E-05	1.99E-04
module_14	Viral Load(log10)	9.118877557	0.041029085	0.002529851	0.003885129
module_14	time	12.49793268	-0.016832558	4.07E-04	8.34E-04
module_15	Viral Load(log10)	123.0691742	0.148298482	1.35E-28	1.16E-27
module_15	time	67.43863694	-0.039130756	2.17E-16	1.56E-15
module_16	Viral Load(log10)	6.827044279	0.072360327	0.008978773	0.012869574
module_16	time	0.273818264	-0.005090506	0.600781873	0.645840513
module_17	Viral Load(log10)	52.15349821	-0.104361684	5.13E-13	1.38E-12
module_17	time	20.84190389	0.023162425	4.99E-06	1.34E-05
module_18	Viral Load(log10)	4.255141376	0.036221571	0.039131691	0.050989779
module_18	time	2.956207888	-0.01058925	0.085548361	0.11495561
module_19	Viral Load(log10)	62.47694487	0.07989307	2.70E-15	8.92E-15
module_19	time	30.13737932	-0.019610432	4.02E-08	1.33E-07
module_20	Viral Load(log10)	23.87108438	-0.056037657	1.03E-06	2.21E-06
module_20	time	11.09568311	0.013390883	8.65E-04	0.001617714
module_21	Viral Load(log10)	0.751024678	-0.012364534	0.386152005	0.398809522
module_21	time	0.918086392	0.004798723	0.337977925	0.392785157
module_22	Viral Load(log10)	96.51903875	-0.123233214	8.84E-23	5.43E-22
module_22	time	41.39605967	0.028771303	1.24E-10	4.86E-10
module_23	Viral Load(log10)	39.18676264	0.069552938	3.85E-10	9.20E-10
module_23	time	22.27181458	-0.018393591	2.37E-06	6.78E-06
module_24	Viral Load(log10)	1.135705021	-0.015944552	0.286561711	0.324267199
module_24	time	0.001001223	-1.66E-04	0.974757462	0.974757462
module_25	Viral Load(log10)	7.272636311	-0.024395523	0.007001297	0.010381233
module_25	time	9.556289197	0.009823235	0.001992655	0.003570174
module_26	Viral Load(log10)	38.61098964	-0.069595536	5.17E-10	1.17E-09
module_26	time	16.5594455	0.016087948	4.71E-05	1.07E-04
module_27	Viral Load(log10)	95.22564709	0.096091472	1.70E-22	9.13E-22
module_27	time	83.14941892	-0.031490906	7.61E-20	6.54E-19
module_28	Viral Load(log10)	4.18668554	-0.025611933	0.040742679	0.051527506
module_28	time	7.873545848	0.012393724	0.005016319	0.007988953
module_29	Viral Load(log10)	58.51810954	-0.093157595	2.01E-14	6.19E-14
module_29	time	27.18213755	0.022242686	1.85E-07	5.69E-07
module_30	Viral Load(log10)	208.3192032	0.164897721	3.20E-47	6.87E-46
module_30	time	142.4617419	-0.048088602	7.71E-33	1.66E-31
module_31	Viral Load(log10)	71.81096048	-0.088807791	2.37E-17	8.49E-17
module_31	time	41.5495818	0.023949446	1.15E-10	4.86E-10
module_32	Viral Load(log10)	1.424115635	0.015592806	0.232727176	0.277979682
module_32	time	3.156096243	-0.008125394	0.075643868	0.104925366
module_33	Viral Load(log10)	58.10853386	0.132017655	2.48E-14	7.11E-14
module_33	time	20.55600146	-0.027527211	5.79E-06	1.46E-05
module_34	Viral Load(log10)	45.10787475	-0.107795245	1.86E-11	4.72E-11
module_34	time	8.86012567	0.016768439	0.002914675	0.005013241
module_35	Viral Load(log10)	13.54666252	0.050595524	2.33E-04	4.17E-04
module_35	time	6.695397222	-0.012527171	0.009666213	0.014844541
module_36	Viral Load(log10)	171.3756006	-0.181566694	3.70E-39	3.98E-38
module_36	time	97.25888519	0.048249339	6.08E-23	6.54E-22
module_37	Viral Load(log10)	0.740393417	-0.010687645	0.389534882	0.398809522
module_37	time	1.360178125	0.005118524	0.243506613	0.299165268
module_38	Viral Load(log10)	78.60418027	-0.106065548	7.59E-19	2.97E-18
module_38	time	35.59989331	0.024978653	2.42E-09	8.68E-09
module_39	Viral Load(log10)	191.6410937	-0.197960302	1.39E-43	2.00E-42
module_39	time	130.1202478	0.058502381	3.86E-30	5.53E-29
module_40	Viral Load(log10)	0.177066588	-0.004119793	0.673906383	0.673906383
module_40	time	5.638922884	0.00819576	0.017565996	0.025177927
module_41	Viral Load(log10)	80.98144959	-0.147959644	2.28E-19	9.80E-19
module_41	time	59.26535513	0.044363465	1.38E-14	8.46E-14
module_42	Viral Load(log10)	11.75943569	-0.042383186	6.05E-04	0.001001165
module_42	time	6.578666553	0.011080944	0.010320818	0.015303282
Day 2
module_39	Viral Load(log10) at Day 2	-8.711757	-0.532519	2.75E-10	1.18E-08
module_09	Viral Load(log10) at Day 2	7.98931529	0.94146603	2.12E-09	4.56E-08
module_15	Viral Load(log10) at Day 2	7.79510664	0.3920264	3.71E-09	5.32E-08
module_22	Viral Load(log10) at Day 2	-7.4871695	-0.3639867	9.08E-09	9.76E-08
module_36	Viral Load(log10) at Day 2	-5.8859064	-0.4291023	1.09E-06	9.39E-06
module_31	Viral Load(log10) at Day 2	-5.7782964	-0.2706246	1.51E-06	1.08E-05
module_30	Viral Load(log10) at Day 2	5.59580517	0.35041885	2.63E-06	1.62E-05
module_27	Viral Load(log10) at Day 2	4.76343677	0.31575856	3.27E-05	1.76E-04
module_28	Viral Load(log10) at Day 2	-3.5128525	-0.1867074	0.00124372	0.0059422
module_04	Viral Load(log10) at Day 2	3.4047539	0.22908354	0.00167586	0.00720621
module_23	Viral Load(log10) at Day 2	3.29886979	0.24948291	0.00223662	0.00874317
module_20	Viral Load(log10) at Day 2	-3.1002676	-0.2655053	0.00380489	0.01363421
module_29	Viral Load(log10) at Day 2	-2.9718845	-0.2799639	0.00532372	0.01760924
module_41	Viral Load(log10) at Day 2	-2.7801464	-0.3256659	0.00868574	0.02667763
module_40	Viral Load(log10) at Day 2	-2.3798037	-0.1221716	0.02290286	0.06565486
module_14	Viral Load(log10) at Day 2	-2.3419378	-0.1982816	0.02500182	0.06719238
module_02	Viral Load(log10) at Day 2	2.27829112	0.30898288	0.02892383	0.07316029
module_21	Viral Load(log10) at Day 2	-1.8765992	-0.1834318	0.06893062	0.15600087
module_26	Viral Load(log10) at Day 2	-1.8955273	-0.1143245	0.06630471	0.15600087
module_19	Viral Load(log10) at Day 2	1.82343174	0.0985589	0.07678787	0.16509391
module_10	Viral Load(log10) at Day 2	-1.6848645	-0.1981801	0.10091283	0.20663103
module_05	Viral Load(log10) at Day 2	-1.5092691	-0.0799838	0.1402055	0.27403803
module_17	Viral Load(log10) at Day 2	-1.4092202	-0.1257045	0.16759352	0.31332702
module_24	Viral Load(log10) at Day 2	1.26578173	0.13582313	0.2139524	0.38333138
module_32	Viral Load(log10) at Day 2	1.19334266	0.12831026	0.24076175	0.41411022
module_18	Viral Load(log10) at Day 2	1.09408724	0.12975387	0.28138949	0.46089278
module_33	Viral Load(log10) at Day 2	1.07575258	0.11450911	0.28939779	0.46089278
module_37	Viral Load(log10) at Day 2	-0.9786396	-0.0616559	0.33447445	0.51365719
module_38	Viral Load(log10) at Day 2	-0.9262588	-0.0970892	0.36065474	0.53476393
module_00	Viral Load(log10) at Day 2	0.84565217	0.0219908	0.40349126	0.54122246
module_01	Viral Load(log10) at Day 2	-0.8248753	-0.1554673	0.41502913	0.54122246
module_03	Viral Load(log10) at Day 2	0.885798	0.06068056	0.38177212	0.54122246
module_13	Viral Load(log10) at Day 2	0.8242905	0.05395817	0.41535677	0.54122246
module_25	Viral Load(log10) at Day 2	-0.7212138	-0.0391197	0.47556833	0.60145407
module_08	Viral Load(log10) at Day 2	0.69834712	0.03095063	0.48957445	0.60147718
module_35	Viral Load(log10) at Day 2	0.65912433	0.04731957	0.51412944	0.61409905
module_16	Viral Load(log10) at Day 2	-0.5686598	-0.1024512	0.57321804	0.66617232
module_11	Viral Load(log10) at Day 2	0.34346164	0.04234673	0.73330589	0.8297935
module_12	Viral Load(log10) at Day 2	-0.2647699	-0.0166703	0.79273982	0.83141006
module_34	Viral Load(log10) at Day 2	0.26862845	0.02477837	0.78979273	0.83141006
module_42	Viral Load(log10) at Day 2	0.29005907	0.04801098	0.77348265	0.83141006
module_06	Viral Load(log10) at Day 2	0.10563818	0.01799537	0.91647256	0.93829333
module_07	Viral Load(log10) at Day 2	0.06283305	0.00391388	0.95025692	0.95025692
