## Supplemental Table 4 for "Transcriptomic Profiling of Bronchial Epithelium Reveals Dysregulated Interferon and Inflammatory Responses to Rhinovirus in Exacerbation-Prone Pediatric Asthma"

Extended Data Table 4 - Linear Model results comparing expression at Day 2 between healthy and the two exacerbation groups.
Module	Comparison	Linear model estimate	Std. Error	P-value	FDR
module_09	SE vs NSE at Day 2	0.760980221	0.195078573	2.14E-04	0.009188707
module_15	SE vs NSE at Day 2	0.309877481	0.091687654	0.001198398	0.01288278
module_22	SE vs NSE at Day 2	-0.287877266	0.083040059	9.15E-04	0.01288278
module_39	SE vs NSE at Day 2	-0.382059427	0.106815751	6.46E-04	0.01288278
module_31	SE vs NSE at Day 2	-0.210832096	0.074147428	0.006293893	0.054127479
module_04	SE vs NSE at Day 2	0.273833724	0.114480395	0.020515824	0.126025778
module_27	SE vs NSE at Day 2	0.251296821	0.103473615	0.018937054	0.126025778
module_20	SE vs NSE at Day 2	-0.262102161	0.121934304	0.03687065	0.198179743
module_23	SE vs NSE at Day 2	0.207016587	0.105067678	0.054424188	0.212749098
module_29	SE vs NSE at Day 2	-0.262801649	0.130160951	0.049136554	0.212749098
module_36	SE vs NSE at Day 2	-0.238877777	0.120261452	0.051642872	0.212749098
module_30	SE vs NSE at Day 2	0.193205908	0.100526069	0.059671119	0.213821511
module_26	SE vs NSE at Day 2	-0.142389323	0.082138998	0.089076906	0.294638996
module_19	SE vs NSE at Day 2	0.119237013	0.071588384	0.101652906	0.312219639
module_14	SE vs NSE at Day 2	-0.211378523	0.137441685	0.130682077	0.351208082
module_28	SE vs NSE at Day 2	-0.146446819	0.093729947	0.12405694	0.351208082
module_41	SE vs NSE at Day 2	-0.251809822	0.181493338	0.171638028	0.434143248
module_18	SE vs NSE at Day 2	0.208291834	0.17411764	0.237781267	0.568033027
module_02	SE vs NSE at Day 2	0.200399783	0.206133761	0.33610058	0.645925947
module_12	SE vs NSE at Day 2	-0.090430052	0.088173149	0.310562886	0.645925947
module_17	SE vs NSE at Day 2	-0.13418014	0.132408896	0.316008363	0.645925947
module_32	SE vs NSE at Day 2	0.149864635	0.157038285	0.345495274	0.645925947
module_40	SE vs NSE at Day 2	-0.073327653	0.074180574	0.327951632	0.645925947
module_10	SE vs NSE at Day 2	-0.149133882	0.173710902	0.395261026	0.653700928
module_21	SE vs NSE at Day 2	-0.117291618	0.133748046	0.384992715	0.653700928
module_42	SE vs NSE at Day 2	0.217305085	0.251023546	0.391955846	0.653700928
module_00	SE vs NSE at Day 2	0.037666326	0.045547267	0.412210328	0.656483115
module_08	SE vs NSE at Day 2	0.051766793	0.065032336	0.430048778	0.658872629
module_37	SE vs NSE at Day 2	-0.064501142	0.083714448	0.444355959	0.658872629
module_01	SE vs NSE at Day 2	-0.152055609	0.253624486	0.551891121	0.775671004
module_24	SE vs NSE at Day 2	0.090254711	0.153404206	0.559204677	0.775671004
module_16	SE vs NSE at Day 2	-0.121481728	0.222863942	0.588069399	0.790218255
module_33	SE vs NSE at Day 2	-0.08888343	0.181106008	0.625773053	0.815401251
module_05	SE vs NSE at Day 2	-0.029609639	0.069585825	0.672383791	0.826071515
module_11	SE vs NSE at Day 2	0.072280819	0.16438718	0.662453019	0.826071515
module_07	SE vs NSE at Day 2	-0.027730146	0.093456293	0.767885643	0.91719674
module_13	SE vs NSE at Day 2	-0.020317228	0.090595737	0.823588521	0.931955432
module_34	SE vs NSE at Day 2	0.040300242	0.160980089	0.803505637	0.931955432
module_03	SE vs NSE at Day 2	0.008273226	0.088324398	0.925751572	0.947793276
module_06	SE vs NSE at Day 2	-0.024623569	0.239708056	0.918693737	0.947793276
module_25	SE vs NSE at Day 2	0.007604887	0.075814912	0.920559751	0.947793276
module_38	SE vs NSE at Day 2	0.027589907	0.157698082	0.861941265	0.947793276
module_35	SE vs NSE at Day 2	0.006758735	0.105112101	0.948964996	0.948964996
module_39	SE vs Healthy at Day 2	-0.6045549	0.1934303	0.00261129	0.11228535
module_09	SE vs Healthy at Day 2	0.94242448	0.3532635	0.00943199	0.13519192
module_22	SE vs Healthy at Day 2	-0.4136764	0.15037542	0.00759763	0.13519192
module_15	SE vs Healthy at Day 2	0.41745268	0.16603516	0.01426993	0.1534017
module_02	SE vs Healthy at Day 2	0.74007529	0.3732831	0.05346922	0.28739707
module_26	SE vs Healthy at Day 2	-0.2955785	0.14874371	0.05231498	0.28739707
module_27	SE vs Healthy at Day 2	0.40922325	0.1873781	0.03386479	0.28739707
module_29	SE vs Healthy at Day 2	-0.4700879	0.23570561	0.05185767	0.28739707
module_19	SE vs Healthy at Day 2	0.23563012	0.12963783	0.07473827	0.2921587
module_30	SE vs Healthy at Day 2	0.34254279	0.18204045	0.06504461	0.2921587
module_32	SE vs Healthy at Day 2	0.52604341	0.28437718	0.07153203	0.2921587
module_01	SE vs Healthy at Day 2	-0.7866316	0.45928301	0.0937934	0.33609301
module_17	SE vs Healthy at Day 2	-0.3921636	0.23977636	0.10853865	0.35901245
module_16	SE vs Healthy at Day 2	-0.5768821	0.40357942	0.15899357	0.40516994
module_34	SE vs Healthy at Day 2	-0.4398859	0.29151531	0.13856802	0.40516994
module_35	SE vs Healthy at Day 2	0.27473173	0.1903452	0.15461535	0.40516994
module_36	SE vs Healthy at Day 2	-0.3097575	0.21777882	0.16018347	0.40516994
module_06	SE vs Healthy at Day 2	0.58655381	0.43408206	0.1841758	0.4192965
module_31	SE vs Healthy at Day 2	-0.1801739	0.13427195	0.18527055	0.4192965
module_11	SE vs Healthy at Day 2	-0.3896169	0.29768513	0.19784747	0.42537206
module_05	SE vs Healthy at Day 2	-0.157085	0.12601144	0.21865583	0.44772384
module_08	SE vs Healthy at Day 2	0.13162407	0.11776563	0.26941898	0.52659165
module_18	SE vs Healthy at Day 2	0.33539918	0.31530581	0.29305973	0.54789428
module_07	SE vs Healthy at Day 2	-0.1525838	0.16923795	0.37150639	0.63899098
module_38	SE vs Healthy at Day 2	-0.2589975	0.28557199	0.36951773	0.63899098
module_13	SE vs Healthy at Day 2	0.13551334	0.16405783	0.41324385	0.6412994
module_24	SE vs Healthy at Day 2	-0.2351749	0.27779631	0.40165632	0.6412994
module_25	SE vs Healthy at Day 2	-0.1123581	0.13729156	0.41759031	0.6412994
module_42	SE vs Healthy at Day 2	-0.3561952	0.45457303	0.43801299	0.64946753
module_14	SE vs Healthy at Day 2	0.18291744	0.24889013	0.46598607	0.66791337
module_00	SE vs Healthy at Day 2	-0.0575403	0.08248055	0.48866814	0.67290456
module_03	SE vs Healthy at Day 2	0.10453682	0.15994471	0.51641513	0.67290456
module_12	SE vs Healthy at Day 2	-0.1055136	0.15967082	0.51209664	0.67290456
module_10	SE vs Healthy at Day 2	0.1960345	0.31456926	0.53638179	0.6783652
module_40	SE vs Healthy at Day 2	-0.0683036	0.13433197	0.61349507	0.75372251
module_04	SE vs Healthy at Day 2	0.07372018	0.20731003	0.72361685	0.86432012
module_21	SE vs Healthy at Day 2	0.05234993	0.2422014	0.82981723	0.88096122
module_23	SE vs Healthy at Day 2	0.03861962	0.19026475	0.83998628	0.88096122
module_28	SE vs Healthy at Day 2	-0.0359528	0.1697335	0.83304947	0.88096122
module_37	SE vs Healthy at Day 2	-0.0321943	0.15159665	0.8326166	0.88096122
module_41	SE vs Healthy at Day 2	0.0799687	0.3286623	0.80878472	0.88096122
module_33	SE vs Healthy at Day 2	0.04982822	0.32796089	0.87986359	0.90081272
module_20	SE vs Healthy at Day 2	0.00638692	0.22080815	0.97704903	0.97704903
module_00	NSE vs Healthy at Day 2	-0.095206596	0.085484862	0.270760959	0.640489977
module_01	NSE vs Healthy at Day 2	-0.634576001	0.476012185	0.18935106	0.640489977
module_02	NSE vs Healthy at Day 2	0.539675507	0.386879765	0.169806837	0.640489977
module_04	NSE vs Healthy at Day 2	-0.200113541	0.214861205	0.356092426	0.640489977
module_05	NSE vs Healthy at Day 2	-0.127475381	0.130601352	0.333974551	0.640489977
module_06	NSE vs Healthy at Day 2	0.611177383	0.449893294	0.181886583	0.640489977
module_10	NSE vs Healthy at Day 2	0.345168381	0.326027298	0.295511392	0.640489977
module_11	NSE vs Healthy at Day 2	-0.461897711	0.308528178	0.141988675	0.640489977
module_13	NSE vs Healthy at Day 2	0.155830567	0.170033561	0.364403944	0.640489977
module_14	NSE vs Healthy at Day 2	0.394295967	0.257955837	0.132996863	0.640489977
module_16	NSE vs Healthy at Day 2	-0.455400366	0.418279612	0.281393257	0.640489977
module_17	NSE vs Healthy at Day 2	-0.257983502	0.248510105	0.304463527	0.640489977
module_19	NSE vs Healthy at Day 2	0.116393104	0.13435983	0.390213782	0.640489977
module_20	NSE vs Healthy at Day 2	0.268489083	0.228850989	0.246736419	0.640489977
module_22	NSE vs Healthy at Day 2	-0.125799089	0.155852774	0.422367879	0.640489977
module_23	NSE vs Healthy at Day 2	-0.168396965	0.197195057	0.397251418	0.640489977
module_24	NSE vs Healthy at Day 2	-0.325429625	0.287914911	0.264263958	0.640489977
module_25	NSE vs Healthy at Day 2	-0.119963007	0.142292341	0.403794182	0.640489977
module_26	NSE vs Healthy at Day 2	-0.153189206	0.154161628	0.325087739	0.640489977
module_27	NSE vs Healthy at Day 2	0.157926433	0.194203258	0.420101941	0.640489977
module_29	NSE vs Healthy at Day 2	-0.207286247	0.244291076	0.400396872	0.640489977
module_30	NSE vs Healthy at Day 2	0.149336886	0.188671191	0.431958356	0.640489977
module_32	NSE vs Healthy at Day 2	0.37617878	0.29473549	0.208997209	0.640489977
module_34	NSE vs Healthy at Day 2	-0.480186178	0.30213362	0.11926171	0.640489977
module_35	NSE vs Healthy at Day 2	0.267973	0.197278431	0.179915463	0.640489977
module_38	NSE vs Healthy at Day 2	-0.286587403	0.295973823	0.338344363	0.640489977
module_39	NSE vs Healthy at Day 2	-0.222495472	0.200475907	0.270981313	0.640489977
module_41	NSE vs Healthy at Day 2	0.331778526	0.340633674	0.334876806	0.640489977
module_42	NSE vs Healthy at Day 2	-0.573500258	0.471130639	0.230801848	0.640489977
module_07	NSE vs Healthy at Day 2	-0.124853621	0.175402364	0.479820557	0.675287356
module_08	NSE vs Healthy at Day 2	0.07985728	0.122055189	0.516144572	0.675287356
module_15	NSE vs Healthy at Day 2	0.107575202	0.172082913	0.533948142	0.675287356
module_21	NSE vs Healthy at Day 2	0.169641551	0.251023473	0.5024972	0.675287356
module_28	NSE vs Healthy at Day 2	0.110493995	0.175915968	0.532594753	0.675287356
module_03	NSE vs Healthy at Day 2	0.096263594	0.165770625	0.564082338	0.693015444
module_09	NSE vs Healthy at Day 2	0.181444262	0.366130965	0.621710237	0.742598338
module_18	NSE vs Healthy at Day 2	0.127107349	0.326790679	0.699120826	0.791110408
module_33	NSE vs Healthy at Day 2	0.138711653	0.339906718	0.684988111	0.791110408
module_36	NSE vs Healthy at Day 2	-0.070879693	0.225711316	0.754605895	0.832001372
module_31	NSE vs Healthy at Day 2	0.030658217	0.139162743	0.826466526	0.878728914
module_37	NSE vs Healthy at Day 2	0.032306815	0.157118493	0.837857801	0.878728914
module_12	NSE vs Healthy at Day 2	-0.015083543	0.165486756	0.927780635	0.94987065
module_40	NSE vs Healthy at Day 2	0.005024026	0.139224953	0.971366365	0.971366365
