## Supplemental Table 5 for "Transcriptomic Profiling of Bronchial Epithelium Reveals Dysregulated Interferon and Inflammatory Responses to Rhinovirus in Exacerbation-Prone Pediatric Asthma"

Extended Data Table 5 - Linear mixed effects models results to check for mediation effect of viral load
Module	Module Name / Enrichment	Comparison	Model	Linear model estimate	Std. Error	P-value	Model	Linear model estimate	Std. Error	P-value
module_17	Organelle Assembly	SE vs NSE	Without Viral Load	-0.063184562	0.118189731	0.596303591	With Viral Load	0.038554577	0.124529593	0.758558495
module_09	Interferon Respose	SE vs NSE	Without Viral Load	0.312917954	0.129984325	0.021488573	With Viral Load	-0.06243955	0.095002613	0.514588181
module_02	Epithelial Remodeling and Inflammation	SE vs NSE	Without Viral Load	0.026969925	0.197203535	0.892002443	With Viral Load	-0.149143399	0.198983971	0.458314577
module_06	Cell Cell Adhesion Mediated By Integrin	SE vs NSE	Without Viral Load	-0.102376156	0.23929176	0.671395552	With Viral Load	-0.158758078	0.241062017	0.514366562
module_18	Cell2cell Pathway	SE vs NSE	Without Viral Load	0.04595143	0.160899624	0.776874032	With Viral Load	0.006268406	0.165061198	0.969906577
module_05	Cytoplasmic Translation	SE vs NSE	Without Viral Load	0.038300151	0.057977257	0.513182044	With Viral Load	0.060944484	0.060255583	0.317786904
module_15	Stress Response	SE vs NSE	Without Viral Load	0.149908126	0.063658442	0.024299389	With Viral Load	-0.001450156	0.059678498	0.98072866
module_41	Connective Tissue Development	SE vs NSE	Without Viral Load	-0.076169224	0.167778707	0.652640333	With Viral Load	0.064430322	0.16847331	0.704293422
module_29	PRC2 Pathway	SE vs NSE	Without Viral Load	-0.186922218	0.132217402	0.166270266	With Viral Load	-0.060038485	0.130270909	0.647566494
module_22	Cellular transcriptional activity	SE vs NSE	Without Viral Load	-0.13497186	0.059061111	0.028505025	With Viral Load	0.003352824	0.055065588	0.951736335
module_27	EIF2 Pathway	SE vs NSE	Without Viral Load	0.123675003	0.096335755	0.207652384	With Viral Load	0.018713661	0.089734894	0.835926198
module_23	Response To Metal Ions	SE vs NSE	Without Viral Load	0.114525667	0.101494386	0.266826081	With Viral Load	0.037752469	0.101203907	0.711197658
module_20	Regulation of Lipid Storage	SE vs NSE	Without Viral Load	-0.160793938	0.114000424	0.167223525	With Viral Load	-0.091769505	0.11440582	0.427508494
module_31	Module 31	SE vs NSE	Without Viral Load	-0.068767288	0.057991783	0.24368078	With Viral Load	0.027399717	0.052149865	0.602137769
module_30	Mitotic G1 Phase And G1 S Transition	SE vs NSE	Without Viral Load	0.046829536	0.081479379	0.569146566	With Viral Load	-0.103640423	0.069183592	0.141986254
module_39	Cellular Metabolism	SE vs NSE	Without Viral Load	-0.132467837	0.067758055	0.058642862	With Viral Load	0.024685757	0.056347066	0.663555436
module_38	Regulation Of Cell Cell Adhesion Mediated By Cadherin	SE vs NSE	Without Viral Load	0.191653525	0.152861289	0.218230853	With Viral Load	0.284095419	0.158009477	0.08048154
module_42	Beta Oxidation Of Very Long Chain Fatty Acids	SE vs NSE	Without Viral Load	0.20655784	0.248145056	0.410824135	With Viral Load	0.286395553	0.249497828	0.258650269
module_40	Mitochondrion Organization	SE vs NSE	Without Viral Load	0.028452401	0.060965839	0.643607119	With Viral Load	0.002724115	0.065220778	0.96689975
