## Supplemental Table 6 for "Transcriptomic Profiling of Bronchial Epithelium Reveals Dysregulated Interferon and Inflammatory Responses to Rhinovirus in Exacerbation-Prone Pediatric Asthma"

Extended Data Table 6 - Linear model comparison of baseline BEC supernatant concentrations by exacerbation group
Supernatant	Comparison	Linear model estimate	Std. Error	P-value
CXCL10 IP-10 conc (pg/mL)	SE vs NSE	-0.5353271	0.1554511	0.00150573
IFN-beta conc (pg/mL)	SE vs NSE	-8.76E-17	1.13E-16	0.44304041
IL-28A IFN-lambda 2 conc (pg/mL)	SE vs NSE	-0.2827864	0.28372036	0.32574754
IL-28B IFN-lambda 3 conc (pg/mL)	SE vs NSE	0.1263027	0.21974998	0.56913243
