## Supplemental Table 7 for "Transcriptomic Profiling of Bronchial Epithelium Reveals Dysregulated Interferon and Inflammatory Responses to Rhinovirus in Exacerbation-Prone Pediatric Asthma"

Extended Data Table 7 - Linear Model results comparing expression difference between RV16, IFNb and CXCL10 Treatment groups.
Module	Comparison	Linear model estimate	Std. Error	P-value	FDR
module_00	RV16 vs Pre-Infection	-0.014551638	0.029582524	0.625952822	0.656487106
module_00	RV16 + CXCL10 vs Pre-Infection	-0.031842089	0.029193234	0.283244887	0.297061711
module_00	RV16 + IFNb vs Pre-Infection	-0.023768837	0.028821721	0.415580108	0.496387351
module_00	RV16 + CXCL10 vs RV16	-0.017290451	0.028826391	0.552800956	0.93432935
module_00	RV16 + IFNb vs RV16	-0.009217198	0.029205545	0.75428248	0.810853666
module_00	RV16 + IFNb vs RV16 + CXCL10	0.008073253	0.028934139	0.781988224	0.862192144
module_01	RV16 vs Pre-Infection	-0.312070324	0.048031543	1.96E-07	4.97E-07
module_01	RV16 + CXCL10 vs Pre-Infection	-0.303197837	0.047572007	3.12E-07	8.38E-07
module_01	RV16 + IFNb vs Pre-Infection	-0.287670829	0.047135035	7.53E-07	4.05E-06
module_01	RV16 + CXCL10 vs RV16	0.008872487	0.047140518	0.851877504	0.93432935
module_01	RV16 + IFNb vs RV16	0.024399495	0.047586514	0.611519587	0.691982691
module_01	RV16 + IFNb vs RV16 + CXCL10	0.015527008	0.047267095	0.744627659	0.842604982
module_02	RV16 vs Pre-Infection	0.556894289	0.066975099	1.09E-09	9.41E-09
module_02	RV16 + CXCL10 vs Pre-Infection	0.537018862	0.06590244	2.06E-09	2.21E-08
module_02	RV16 + IFNb vs Pre-Infection	0.28217122	0.064875794	1.28E-04	3.24E-04
module_02	RV16 + CXCL10 vs RV16	-0.019875427	0.064888718	0.761341443	0.93432935
module_02	RV16 + IFNb vs RV16	-0.274723069	0.065936409	2.08E-04	0.002241212
module_02	RV16 + IFNb vs RV16 + CXCL10	-0.254847642	0.065186766	4.42E-04	0.004213418
module_03	RV16 vs Pre-Infection	0.040315333	0.02709454	0.146034228	0.165249258
module_03	RV16 + CXCL10 vs Pre-Infection	0.015630173	0.026933286	0.56560599	0.579072799
module_03	RV16 + IFNb vs Pre-Infection	0.066802951	0.026780499	0.017848103	0.026464429
module_03	RV16 + CXCL10 vs RV16	-0.02468516	0.026782413	0.363437617	0.93432935
module_03	RV16 + IFNb vs RV16	0.026487618	0.026938367	0.332574695	0.420609173
module_03	RV16 + IFNb vs RV16 + CXCL10	0.051172778	0.026826617	0.065221317	0.116854859
module_04	RV16 vs Pre-Infection	0.122988927	0.086126929	0.162418732	0.179077063
module_04	RV16 + CXCL10 vs Pre-Infection	0.111828223	0.084999771	0.197313671	0.223275996
module_04	RV16 + IFNb vs Pre-Infection	-0.001602286	0.083924163	0.98488472	0.98488472
module_04	RV16 + CXCL10 vs RV16	-0.011160704	0.083937683	0.895043679	0.93432935
module_04	RV16 + IFNb vs RV16	-0.124591213	0.085035414	0.152276715	0.210784799
module_04	RV16 + IFNb vs RV16 + CXCL10	-0.113430509	0.084249628	0.187459686	0.268692216
module_05	RV16 vs Pre-Infection	-0.089899326	0.02346552	5.27E-04	8.72E-04
module_05	RV16 + CXCL10 vs Pre-Infection	-0.051266014	0.023085292	0.033337399	0.042162004
module_05	RV16 + IFNb vs Pre-Infection	-0.050756796	0.022721306	0.032539712	0.046640254
module_05	RV16 + CXCL10 vs RV16	0.038633312	0.022725888	0.098748673	0.93432935
module_05	RV16 + IFNb vs RV16	0.03914253	0.023097335	0.099534891	0.143371741
module_05	RV16 + IFNb vs RV16 + CXCL10	5.09E-04	0.022831565	0.982342342	0.984560986
module_06	RV16 vs Pre-Infection	0.173296219	0.037370443	5.34E-05	9.57E-05
module_06	RV16 + CXCL10 vs Pre-Infection	0.153733553	0.036582597	1.92E-04	3.18E-04
module_06	RV16 + IFNb vs Pre-Infection	0.073461397	0.035824615	0.048543836	0.065230779
module_06	RV16 + CXCL10 vs RV16	-0.019562666	0.035834182	0.588892009	0.93432935
module_06	RV16 + IFNb vs RV16	-0.099834822	0.036607609	0.010204273	0.022804425
module_06	RV16 + IFNb vs RV16 + CXCL10	-0.080272156	0.03605463	0.0330938	0.064683337
module_07	RV16 vs Pre-Infection	-0.094233525	0.02485629	5.88E-04	9.36E-04
module_07	RV16 + CXCL10 vs Pre-Infection	-0.107189294	0.024506471	1.14E-04	1.96E-04
module_07	RV16 + IFNb vs Pre-Infection	-0.013202061	0.024172318	0.588697807	0.649077069
module_07	RV16 + CXCL10 vs RV16	-0.012955769	0.02417652	0.595702213	0.93432935
module_07	RV16 + IFNb vs RV16	0.081031464	0.024517538	0.002285515	0.008934287
module_07	RV16 + IFNb vs RV16 + CXCL10	0.093987233	0.024273463	4.90E-04	0.004213418
module_08	RV16 vs Pre-Infection	0.041312059	0.011846034	0.001388217	0.001989778
module_08	RV16 + CXCL10 vs Pre-Infection	0.067991023	0.011617301	1.52E-06	3.64E-06
module_08	RV16 + IFNb vs Pre-Infection	0.077619418	0.011397642	1.03E-07	7.41E-07
module_08	RV16 + CXCL10 vs RV16	0.026678963	0.011400412	0.025634976	0.93432935
module_08	RV16 + IFNb vs RV16	0.036307359	0.011624557	0.003722759	0.013339888
module_08	RV16 + IFNb vs RV16 + CXCL10	0.009628395	0.011464256	0.40714695	0.530524813
module_09	RV16 vs Pre-Infection	2.144070113	0.13898637	6.38E-17	2.74E-15
module_09	RV16 + CXCL10 vs Pre-Infection	2.082422765	0.137416372	1.73E-16	7.46E-15
module_09	RV16 + IFNb vs Pre-Infection	1.527741579	0.135920876	9.91E-13	4.26E-11
module_09	RV16 + CXCL10 vs RV16	-0.061647348	0.135939657	0.653210378	0.93432935
module_09	RV16 + IFNb vs RV16	-0.616328535	0.137465975	8.26E-05	0.001234867
module_09	RV16 + IFNb vs RV16 + CXCL10	-0.554681186	0.136373111	2.81E-04	0.004213418
module_10	RV16 vs Pre-Infection	-0.171439407	0.026731878	2.64E-07	6.32E-07
module_10	RV16 + CXCL10 vs Pre-Infection	-0.166465941	0.026253832	3.59E-07	9.07E-07
module_10	RV16 + IFNb vs Pre-Infection	-0.101098651	0.02579542	4.35E-04	8.91E-04
module_10	RV16 + CXCL10 vs RV16	0.004973466	0.025801196	0.848355377	0.93432935
module_10	RV16 + IFNb vs RV16	0.070340756	0.026268985	0.011467957	0.023482007
module_10	RV16 + IFNb vs RV16 + CXCL10	0.065367289	0.025934366	0.016826677	0.045221694
module_11	RV16 vs Pre-Infection	-0.081587208	0.022340795	9.01E-04	0.00133615
module_11	RV16 + CXCL10 vs Pre-Infection	-0.073170324	0.021844533	0.002066218	0.003063703
module_11	RV16 + IFNb vs Pre-Infection	-0.069782633	0.021366523	0.002599383	0.004657228
module_11	RV16 + CXCL10 vs RV16	0.008416884	0.02137256	0.696322208	0.93432935
module_11	RV16 + IFNb vs RV16	0.011804575	0.021860297	0.592889589	0.689033846
module_11	RV16 + IFNb vs RV16 + CXCL10	0.003387692	0.021511638	0.87584958	0.91857395
module_12	RV16 vs Pre-Infection	-0.056463047	0.0200563	0.008072934	0.010519278
module_12	RV16 + CXCL10 vs Pre-Infection	-0.054850256	0.019729712	0.008901011	0.011960733
module_12	RV16 + IFNb vs Pre-Infection	-5.33E-04	0.019417048	0.978289469	0.98488472
module_12	RV16 + CXCL10 vs RV16	0.001612791	0.019420985	0.93432935	0.93432935
module_12	RV16 + IFNb vs RV16	0.055930532	0.019740056	0.007789941	0.019703968
module_12	RV16 + IFNb vs RV16 + CXCL10	0.054317741	0.019511763	0.008879676	0.031818838
module_13	RV16 vs Pre-Infection	0.064605781	0.020863953	0.003921301	0.005269248
module_13	RV16 + CXCL10 vs Pre-Infection	0.059140927	0.020738399	0.00741944	0.010468514
module_13	RV16 + IFNb vs Pre-Infection	0.07340413	0.02061943	0.001160183	0.00226763
module_13	RV16 + CXCL10 vs RV16	-0.005464854	0.02062092	0.792661064	0.93432935
module_13	RV16 + IFNb vs RV16	0.008798349	0.020742356	0.674170518	0.743316213
module_13	RV16 + IFNb vs RV16 + CXCL10	0.014263203	0.020655341	0.494707246	0.625659163
module_14	RV16 vs Pre-Infection	0.015365879	0.033008847	0.644563907	0.659910667
module_14	RV16 + CXCL10 vs Pre-Infection	0.011836971	0.032435165	0.717485257	0.717485257
module_14	RV16 + IFNb vs Pre-Infection	0.045911216	0.031885327	0.159538362	0.20788332
module_14	RV16 + CXCL10 vs RV16	-0.003528909	0.031892254	0.91257876	0.93432935
module_14	RV16 + IFNb vs RV16	0.030545337	0.032453345	0.353440109	0.434226419
module_14	RV16 + IFNb vs RV16 + CXCL10	0.034074246	0.032051955	0.295582635	0.397189165
module_15	RV16 vs Pre-Infection	0.433587585	0.054371732	2.71E-09	1.40E-08
module_15	RV16 + CXCL10 vs Pre-Infection	0.4188951	0.053770946	5.34E-09	2.55E-08
module_15	RV16 + IFNb vs Pre-Infection	0.238838497	0.053198812	8.47E-05	2.42E-04
module_15	RV16 + CXCL10 vs RV16	-0.014692486	0.053205996	0.784186552	0.93432935
module_15	RV16 + IFNb vs RV16	-0.194749088	0.053789926	9.66E-04	0.004616333
module_15	RV16 + IFNb vs RV16 + CXCL10	-0.180056603	0.053371809	0.001921987	0.010330677
module_16	RV16 vs Pre-Infection	0.020949073	0.082999828	0.802283986	0.802283986
module_16	RV16 + CXCL10 vs Pre-Infection	0.095398616	0.081352941	0.249399194	0.274978598
module_16	RV16 + IFNb vs Pre-Infection	0.322214876	0.079770511	3.12E-04	6.87E-04
module_16	RV16 + CXCL10 vs RV16	0.074449542	0.07979047	0.357739496	0.93432935
module_16	RV16 + IFNb vs RV16	0.301265802	0.081405194	7.86E-04	0.004223978
module_16	RV16 + IFNb vs RV16 + CXCL10	0.22681626	0.080250492	0.008009425	0.031309572
module_17	RV16 vs Pre-Infection	-0.241287511	0.0358117	9.68E-08	2.60E-07
module_17	RV16 + CXCL10 vs Pre-Infection	-0.231922679	0.035333269	1.81E-07	5.18E-07
module_17	RV16 + IFNb vs Pre-Infection	-0.140447433	0.034876595	3.19E-04	6.87E-04
module_17	RV16 + CXCL10 vs RV16	0.009364832	0.034882336	0.790039878	0.93432935
module_17	RV16 + IFNb vs RV16	0.100840078	0.035348401	0.007404648	0.019703968
module_17	RV16 + IFNb vs RV16 + CXCL10	0.091475246	0.035014792	0.013481395	0.041400491
module_18	RV16 vs Pre-Infection	0.082360796	0.060794303	0.184438111	0.19827097
module_18	RV16 + CXCL10 vs Pre-Infection	0.093009973	0.059989879	0.130523728	0.151689738
module_18	RV16 + IFNb vs Pre-Infection	-0.025500034	0.059222133	0.66962249	0.719844177
module_18	RV16 + CXCL10 vs RV16	0.010649177	0.059231784	0.858438157	0.93432935
module_18	RV16 + IFNb vs RV16	-0.10786083	0.060015319	0.081398821	0.129635159
module_18	RV16 + IFNb vs RV16 + CXCL10	-0.118510007	0.059454455	0.054642785	0.10215825
module_19	RV16 vs Pre-Infection	0.155659707	0.019813343	3.89E-09	1.67E-08
module_19	RV16 + CXCL10 vs Pre-Infection	0.153682365	0.01951412	4.34E-09	2.52E-08
module_19	RV16 + IFNb vs Pre-Infection	0.18869409	0.019227998	3.22E-11	4.61E-10
module_19	RV16 + CXCL10 vs RV16	-0.001977342	0.019231598	0.918742842	0.93432935
module_19	RV16 + IFNb vs RV16	0.033034383	0.019523591	0.100026796	0.143371741
module_19	RV16 + IFNb vs RV16 + CXCL10	0.035011725	0.019314637	0.079104251	0.130826262
module_20	RV16 vs Pre-Infection	-0.237615447	0.028411493	9.70E-10	9.41E-09
module_20	RV16 + CXCL10 vs Pre-Infection	-0.208433707	0.027938909	1.41E-08	5.52E-08
module_20	RV16 + IFNb vs Pre-Infection	-0.143790225	0.027486312	9.90E-06	3.04E-05
module_20	RV16 + CXCL10 vs RV16	0.02918174	0.027492011	0.29635631	0.93432935
module_20	RV16 + IFNb vs RV16	0.093825222	0.027953879	0.001997508	0.008589286
module_20	RV16 + IFNb vs RV16 + CXCL10	0.064643482	0.027623434	0.025570325	0.054976198
module_21	RV16 vs Pre-Infection	-0.140945007	0.024758016	2.21E-06	4.52E-06
module_21	RV16 + CXCL10 vs Pre-Infection	-0.129225086	0.024350467	7.44E-06	1.45E-05
module_21	RV16 + IFNb vs Pre-Infection	-0.031972869	0.023960225	0.191405362	0.242071487
module_21	RV16 + CXCL10 vs RV16	0.01171992	0.023965138	0.628118594	0.93432935
module_21	RV16 + IFNb vs RV16	0.108972138	0.024363377	8.62E-05	0.001234867
module_21	RV16 + IFNb vs RV16 + CXCL10	0.097252217	0.024078449	3.07E-04	0.004213418
module_22	RV16 vs Pre-Infection	-0.390658889	0.048234203	1.93E-09	1.19E-08
module_22	RV16 + CXCL10 vs Pre-Infection	-0.380288617	0.047578789	3.09E-09	2.37E-08
module_22	RV16 + IFNb vs Pre-Infection	-0.258478922	0.046953033	4.40E-06	1.58E-05
module_22	RV16 + CXCL10 vs RV16	0.010370272	0.0469609	0.82661233	0.93432935
module_22	RV16 + IFNb vs RV16	0.132179967	0.04759952	0.008952849	0.02138736
module_22	RV16 + IFNb vs RV16 + CXCL10	0.121809695	0.047142412	0.014442032	0.041400491
module_23	RV16 vs Pre-Infection	0.297361798	0.022785511	9.25E-15	1.99E-13
module_23	RV16 + CXCL10 vs Pre-Infection	0.294338894	0.022424481	1.15E-14	2.48E-13
module_23	RV16 + IFNb vs Pre-Infection	0.240764729	0.022078998	2.32E-12	4.99E-11
module_23	RV16 + CXCL10 vs RV16	-0.003022903	0.022083347	0.891970168	0.93432935
module_23	RV16 + IFNb vs RV16	-0.056597069	0.022435913	0.016636025	0.031102133
module_23	RV16 + IFNb vs RV16 + CXCL10	-0.053574165	0.022183639	0.021520947	0.05141115
module_24	RV16 vs Pre-Infection	0.064994097	0.02583037	0.016802326	0.020642858
module_24	RV16 + CXCL10 vs Pre-Infection	0.055952622	0.025375776	0.034546611	0.042442979
module_24	RV16 + IFNb vs Pre-Infection	0.05125611	0.024939979	0.04803842	0.065230779
module_24	RV16 + CXCL10 vs RV16	-0.009041475	0.02494547	0.719380801	0.93432935
module_24	RV16 + IFNb vs RV16	-0.013737987	0.025390184	0.592093306	0.689033846
module_24	RV16 + IFNb vs RV16 + CXCL10	-0.004696512	0.025072057	0.852575389	0.916518543
module_25	RV16 vs Pre-Infection	-0.055483078	0.014992492	7.57E-04	0.001162755
module_25	RV16 + CXCL10 vs Pre-Infection	-0.042086247	0.014791346	0.007547069	0.010468514
module_25	RV16 + IFNb vs Pre-Infection	0.010863482	0.014599336	0.462174901	0.537122182
module_25	RV16 + CXCL10 vs RV16	0.013396831	0.01460175	0.365669042	0.93432935
module_25	RV16 + IFNb vs RV16	0.066346561	0.014797708	8.28E-05	0.001234867
module_25	RV16 + IFNb vs RV16 + CXCL10	0.052949729	0.014657442	0.001006386	0.006182086
module_26	RV16 vs Pre-Infection	-0.171556936	0.02461002	5.02E-08	1.80E-07
module_26	RV16 + CXCL10 vs Pre-Infection	-0.159400842	0.024210582	1.74E-07	5.18E-07
module_26	RV16 + IFNb vs Pre-Infection	-0.173957376	0.023828194	2.54E-08	2.18E-07
module_26	RV16 + CXCL10 vs RV16	0.012156094	0.023833009	0.61348251	0.93432935
module_26	RV16 + IFNb vs RV16	-0.002400439	0.024223233	0.921659882	0.943604165
module_26	RV16 + IFNb vs RV16 + CXCL10	-0.014556533	0.023944029	0.547449676	0.666255522
module_27	RV16 vs Pre-Infection	0.288732052	0.048599955	1.03E-06	2.21E-06
module_27	RV16 + CXCL10 vs Pre-Infection	0.254113272	0.048081228	7.79E-06	1.46E-05
module_27	RV16 + IFNb vs Pre-Infection	0.140539825	0.047587426	0.005802181	0.009595915
module_27	RV16 + CXCL10 vs RV16	-0.03461878	0.047593625	0.472197452	0.93432935
module_27	RV16 + IFNb vs RV16	-0.148192227	0.048097612	0.004121362	0.013632198
module_27	RV16 + IFNb vs RV16 + CXCL10	-0.113573448	0.047736718	0.023341925	0.052826461
module_28	RV16 vs Pre-Infection	-0.148898982	0.030530857	2.51E-05	4.70E-05
module_28	RV16 + CXCL10 vs Pre-Infection	-0.119204214	0.030033582	3.67E-04	5.63E-04
module_28	RV16 + IFNb vs Pre-Infection	-0.031707143	0.029557507	0.291346343	0.357939793
module_28	RV16 + CXCL10 vs RV16	0.029694768	0.029563501	0.322633178	0.93432935
module_28	RV16 + IFNb vs RV16	0.117191839	0.030049332	4.45E-04	0.003830864
module_28	RV16 + IFNb vs RV16 + CXCL10	0.087497071	0.029701725	0.005911423	0.028243468
module_29	RV16 vs Pre-Infection	-0.215935345	0.049820051	1.23E-04	2.12E-04
module_29	RV16 + CXCL10 vs Pre-Infection	-0.19622587	0.049194493	3.45E-04	5.49E-04
module_29	RV16 + IFNb vs Pre-Infection	-0.129934033	0.048597865	0.011653349	0.017896215
module_29	RV16 + CXCL10 vs RV16	0.019709475	0.048605362	0.687772277	0.93432935
module_29	RV16 + IFNb vs RV16	0.086001312	0.04921427	0.08978829	0.137889159
module_29	RV16 + IFNb vs RV16 + CXCL10	0.066291836	0.048778363	0.183442995	0.268692216
module_30	RV16 vs Pre-Infection	0.541031491	0.05268171	5.92E-12	8.49E-11
module_30	RV16 + CXCL10 vs Pre-Infection	0.515708913	0.052208849	2.02E-11	2.89E-10
module_30	RV16 + IFNb vs Pre-Infection	0.386638026	0.051759472	1.50E-08	1.61E-07
module_30	RV16 + CXCL10 vs RV16	-0.025322579	0.051765109	0.627989865	0.93432935
module_30	RV16 + IFNb vs RV16	-0.154393465	0.052223772	0.005685225	0.017461762
module_30	RV16 + IFNb vs RV16 + CXCL10	-0.129070887	0.051895254	0.018144655	0.045895303
module_31	RV16 vs Pre-Infection	-0.274111663	0.039598658	5.60E-08	1.85E-07
module_31	RV16 + CXCL10 vs Pre-Infection	-0.261819988	0.039156577	1.25E-07	4.14E-07
module_31	RV16 + IFNb vs Pre-Infection	-0.173101408	0.03873553	8.99E-05	2.42E-04
module_31	RV16 + CXCL10 vs RV16	0.012291676	0.038740817	0.753061253	0.93432935
module_31	RV16 + IFNb vs RV16	0.101010255	0.039170544	0.014524211	0.02838823
module_31	RV16 + IFNb vs RV16 + CXCL10	0.08871858	0.038862848	0.029071879	0.059528132
module_32	RV16 vs Pre-Infection	0.267800567	0.039430887	8.92E-08	2.56E-07
module_32	RV16 + CXCL10 vs Pre-Infection	0.309286593	0.038683653	3.31E-09	2.37E-08
module_32	RV16 + IFNb vs Pre-Infection	0.123309036	0.037966324	0.002719379	0.004677332
module_32	RV16 + CXCL10 vs RV16	0.041486026	0.037975368	0.28274437	0.93432935
module_32	RV16 + IFNb vs RV16	-0.144491531	0.038707352	7.17E-04	0.004223978
module_32	RV16 + IFNb vs RV16 + CXCL10	-0.185977557	0.038183833	2.82E-05	0.001210928
module_33	RV16 vs Pre-Infection	0.425416294	0.060046621	4.19E-08	1.64E-07
module_33	RV16 + CXCL10 vs Pre-Infection	0.41918792	0.05875375	3.90E-08	1.40E-07
module_33	RV16 + IFNb vs Pre-Infection	0.202438289	0.057509311	0.001315521	0.002459452
module_33	RV16 + CXCL10 vs RV16	-0.006228373	0.057525021	0.914453599	0.93432935
module_33	RV16 + IFNb vs RV16	-0.222978005	0.058794806	6.14E-04	0.004223978
module_33	RV16 + IFNb vs RV16 + CXCL10	-0.216749631	0.057887006	7.09E-04	0.005079526
module_34	RV16 vs Pre-Infection	-0.525118735	0.077331466	8.80E-08	2.56E-07
module_34	RV16 + CXCL10 vs Pre-Infection	-0.425773927	0.075922609	3.10E-06	6.65E-06
module_34	RV16 + IFNb vs Pre-Infection	-0.427236124	0.074571149	2.33E-06	9.09E-06
module_34	RV16 + CXCL10 vs RV16	0.099344808	0.07458818	0.192233871	0.93432935
module_34	RV16 + IFNb vs RV16	0.097882611	0.075967273	0.206560144	0.269154127
module_34	RV16 + IFNb vs RV16 + CXCL10	-0.001462197	0.074980831	0.984560986	0.984560986
module_35	RV16 vs Pre-Infection	0.097333063	0.036700088	0.012063579	0.015256879
module_35	RV16 + CXCL10 vs Pre-Infection	0.078512449	0.036263969	0.037664813	0.044988526
module_35	RV16 + IFNb vs Pre-Infection	0.099816019	0.0358483	0.008875252	0.01413466
module_35	RV16 + CXCL10 vs RV16	-0.018820614	0.035853521	0.603198101	0.93432935
module_35	RV16 + IFNb vs RV16	0.002482956	0.036277752	0.945842958	0.945842958
module_35	RV16 + IFNb vs RV16 + CXCL10	0.021303571	0.035974023	0.55779532	0.666255522
module_36	RV16 vs Pre-Infection	-0.496379087	0.062449731	2.93E-09	1.40E-08
module_36	RV16 + CXCL10 vs Pre-Infection	-0.483476458	0.061677734	4.70E-09	2.52E-08
module_36	RV16 + IFNb vs Pre-Infection	-0.319468066	0.060941582	9.46E-06	3.04E-05
module_36	RV16 + CXCL10 vs RV16	0.012902629	0.060950832	0.833673727	0.93432935
module_36	RV16 + IFNb vs RV16	0.176911021	0.061702138	0.00713702	0.019703968
module_36	RV16 + IFNb vs RV16 + CXCL10	0.164008392	0.061164276	0.011400923	0.037710744
module_37	RV16 vs Pre-Infection	-0.060264933	0.035388515	0.097794739	0.113653345
module_37	RV16 + CXCL10 vs Pre-Infection	-0.094203078	0.034768192	0.01060947	0.013824461
module_37	RV16 + IFNb vs Pre-Infection	0.005421382	0.034173561	0.874940029	0.917620031
module_37	RV16 + CXCL10 vs RV16	-0.033938145	0.034181052	0.328153525	0.93432935
module_37	RV16 + IFNb vs RV16	0.065686316	0.034787851	0.067823806	0.11217014
module_37	RV16 + IFNb vs RV16 + CXCL10	0.09962446	0.034353773	0.00664642	0.028579608
module_38	RV16 vs Pre-Infection	-0.314553405	0.056430775	3.30E-06	6.45E-06
module_38	RV16 + CXCL10 vs Pre-Infection	-0.321632225	0.055302047	1.71E-06	3.87E-06
module_38	RV16 + IFNb vs Pre-Infection	-0.234371304	0.054217317	1.39E-04	3.33E-04
module_38	RV16 + CXCL10 vs RV16	-0.00707882	0.054231	0.896959587	0.93432935
module_38	RV16 + IFNb vs RV16	0.080182101	0.055337863	0.156863106	0.210784799
module_38	RV16 + IFNb vs RV16 + CXCL10	0.087260921	0.054546356	0.119382407	0.183337267
module_39	RV16 vs Pre-Infection	-0.56908845	0.070232544	1.90E-09	1.19E-08
module_39	RV16 + CXCL10 vs Pre-Infection	-0.530639967	0.069359376	7.96E-09	3.42E-08
module_39	RV16 + IFNb vs Pre-Infection	-0.405493353	0.068526691	1.31E-06	5.64E-06
module_39	RV16 + CXCL10 vs RV16	0.038448483	0.068537154	0.578660529	0.93432935
module_39	RV16 + IFNb vs RV16	0.163595097	0.069386978	0.024422771	0.042007166
module_39	RV16 + IFNb vs RV16 + CXCL10	0.125146614	0.068778593	0.078000743	0.130826262
module_40	RV16 vs Pre-Infection	-0.063044348	0.029970609	0.04296788	0.051322745
module_40	RV16 + CXCL10 vs Pre-Infection	-0.032541289	0.029446416	0.277118085	0.297061711
module_40	RV16 + IFNb vs Pre-Infection	0.016783927	0.028943953	0.566028193	0.640505587
module_40	RV16 + CXCL10 vs RV16	0.030503059	0.028950283	0.29987966	0.93432935
module_40	RV16 + IFNb vs RV16	0.079828275	0.029463028	0.010606709	0.022804425
module_40	RV16 + IFNb vs RV16 + CXCL10	0.049325216	0.02909623	0.099602067	0.158625514
module_41	RV16 vs Pre-Infection	-0.303568156	0.048591454	4.33E-07	9.81E-07
module_41	RV16 + CXCL10 vs Pre-Infection	-0.264185401	0.047711224	3.81E-06	7.80E-06
module_41	RV16 + IFNb vs Pre-Infection	-0.290147441	0.046866944	6.08E-07	3.73E-06
module_41	RV16 + CXCL10 vs RV16	0.039382754	0.046877584	0.407031179	0.93432935
module_41	RV16 + IFNb vs RV16	0.013420714	0.047739128	0.780372715	0.818439676
module_41	RV16 + IFNb vs RV16 + CXCL10	-0.02596204	0.04712287	0.585448198	0.680385744
module_42	RV16 vs Pre-Infection	-0.161356828	0.046673712	0.001551743	0.002152418
module_42	RV16 + CXCL10 vs Pre-Infection	-0.219519114	0.045587522	3.36E-05	6.02E-05
module_42	RV16 + IFNb vs Pre-Infection	-0.270360663	0.044540129	8.84E-07	4.22E-06
module_42	RV16 + CXCL10 vs RV16	-0.058162286	0.044553363	0.201039916	0.93432935
module_42	RV16 + IFNb vs RV16	-0.109003835	0.045622045	0.022913796	0.041053884
module_42	RV16 + IFNb vs RV16 + CXCL10	-0.050841549	0.044858223	0.265456684	0.36821411
