## Supplemental Table 8 for "Transcriptomic Profiling of Bronchial Epithelium Reveals Dysregulated Interferon and Inflammatory Responses to Rhinovirus in Exacerbation-Prone Pediatric Asthma"

Extended Data Table 8: Linear Model comparison of viral copy number to the module expression.
Module	Comparison	statistic	Linear model estimate	P-value	FDR
module_00	Viral Load(log10)	1.060546444	-0.006125534	0.303090587	0.31030703
module_00	median_cv_coverage	7.670363512	-1.144453657	0.005613515	0.00928389
module_01	Viral Load(log10)	83.30839171	-0.080879474	7.02E-20	3.35E-19
module_01	median_cv_coverage	2.478700518	-0.834110169	0.11539756	0.134110678
module_02	Viral Load(log10)	80.98094118	0.129485001	2.28E-19	8.17E-19
module_02	median_cv_coverage	1.120292979	-1.105836133	0.289855377	0.327994242
module_03	Viral Load(log10)	2.816201947	0.00966765	0.093316975	0.108449458
module_03	median_cv_coverage	445.0811852	5.61150546	8.48E-99	1.82E-97
module_04	Viral Load(log10)	2.203559914	0.026230157	0.137692426	0.155809851
module_04	median_cv_coverage	4.46020765	-2.552334034	0.03469328	0.043876795
module_05	Viral Load(log10)	13.58037009	-0.017767705	2.29E-04	3.17E-04
module_05	median_cv_coverage	95.95647698	-3.560644242	1.17E-22	5.05E-22
module_06	Viral Load(log10)	25.16742574	0.038511571	5.26E-07	9.04E-07
module_06	median_cv_coverage	5.416744317	1.577453627	0.019944516	0.02858714
module_07	Viral Load(log10)	14.36284561	-0.021925385	1.51E-04	2.16E-04
module_07	median_cv_coverage	159.688921	4.85487993	1.32E-36	9.48E-36
module_08	Viral Load(log10)	30.60471451	0.015781595	3.16E-08	6.18E-08
module_08	median_cv_coverage	265.5345826	-3.656231434	1.07E-59	9.18E-59
module_09	Viral Load(log10)	394.8922871	0.513603588	7.13E-88	3.06E-86
module_09	median_cv_coverage	3.073611707	2.72402561	0.079572505	0.095044937
module_10	Viral Load(log10)	51.6646298	-0.039664345	6.58E-13	1.49E-12
module_10	median_cv_coverage	80.40129261	-3.942077261	3.06E-19	1.10E-18
module_11	Viral Load(log10)	21.97448172	-0.020315224	2.76E-06	4.57E-06
module_11	median_cv_coverage	5.206272883	-0.90898235	0.022505531	0.031217349
module_12	Viral Load(log10)	7.052505357	-0.011745819	0.007915446	0.010010712
module_12	median_cv_coverage	375.9444504	6.385891738	9.50E-84	1.36E-82
module_13	Viral Load(log10)	15.64948102	0.016722029	7.62E-05	1.13E-04
module_13	median_cv_coverage	905.6277523	6.085920812	5.87E-199	2.52E-197
module_14	Viral Load(log10)	0.347997757	0.003991451	0.555248745	0.555248745
module_14	median_cv_coverage	17.52859866	-2.24643997	2.83E-05	5.53E-05
module_15	Viral Load(log10)	81.70662153	0.102324257	1.58E-19	6.63E-19
module_15	median_cv_coverage	5.42591806	-1.548260973	0.019840002	0.02858714
module_16	Viral Load(log10)	1.531993198	0.025692829	0.215813548	0.226341038
module_16	median_cv_coverage	4.882183129	-3.673276405	0.027135278	0.035358089
module_17	Viral Load(log10)	65.66980091	-0.057312344	5.33E-16	1.64E-15
module_17	median_cv_coverage	104.2618537	5.010729598	1.77E-24	9.53E-24
module_18	Viral Load(log10)	2.024563542	0.018296879	0.154773385	0.166381389
module_18	median_cv_coverage	5.465324394	-2.023917453	0.019397453	0.02858714
module_19	Viral Load(log10)	97.31310903	0.042615225	5.92E-23	3.64E-22
module_19	median_cv_coverage	99.30932602	-2.976367524	2.16E-23	1.03E-22
module_20	Viral Load(log10)	88.73167655	-0.053682858	4.52E-21	2.43E-20
module_20	median_cv_coverage	34.03670757	2.548663806	5.41E-09	1.22E-08
module_21	Viral Load(log10)	21.23054967	-0.028270629	4.07E-06	6.49E-06
module_21	median_cv_coverage	6.645760346	-1.115191259	0.009939205	0.015829105
module_22	Viral Load(log10)	107.2456846	-0.094796132	3.93E-25	3.38E-24
module_22	median_cv_coverage	5.069271518	1.427073314	0.024353616	0.032725172
module_23	Viral Load(log10)	347.5743315	0.072961918	1.43E-77	3.07E-76
module_23	median_cv_coverage	50.62397832	-2.195450625	1.12E-12	2.83E-12
module_24	Viral Load(log10)	6.000319299	0.012974861	0.01430329	0.017572613
module_24	median_cv_coverage	19.06192112	1.843249003	1.27E-05	2.59E-05
module_25	Viral Load(log10)	7.742247094	-0.010255495	0.005394363	0.007029019
module_25	median_cv_coverage	318.7754683	-4.122738436	2.68E-71	2.88E-70
module_26	Viral Load(log10)	81.5661492	-0.043783629	1.69E-19	6.63E-19
module_26	median_cv_coverage	122.5821457	4.082974566	1.72E-28	1.06E-27
module_27	Viral Load(log10)	43.50073425	0.065981371	4.24E-11	8.68E-11
module_27	median_cv_coverage	20.89120882	2.686970919	4.86E-06	1.05E-05
module_28	Viral Load(log10)	18.69579891	-0.0299879	1.53E-05	2.35E-05
module_28	median_cv_coverage	59.91323035	-3.907558984	9.91E-15	2.66E-14
module_29	Viral Load(log10)	28.93745575	-0.052128	7.48E-08	1.40E-07
module_29	median_cv_coverage	17.07294961	-2.701115177	3.60E-05	6.73E-05
module_30	Viral Load(log10)	182.1298298	0.130904516	1.66E-41	2.38E-40
module_30	median_cv_coverage	63.12428147	4.185616863	1.94E-15	5.56E-15
module_31	Viral Load(log10)	72.72265022	-0.065763221	1.49E-17	4.94E-17
module_31	median_cv_coverage	89.20477744	-4.557365832	3.56E-21	1.39E-20
module_32	Viral Load(log10)	49.81253704	0.065822157	1.69E-12	3.64E-12
module_32	median_cv_coverage	0.386197966	-0.452883952	0.534304714	0.547026254
module_33	Viral Load(log10)	54.80362927	0.09718236	1.33E-13	3.37E-13
module_33	median_cv_coverage	0.534918332	-0.85403666	0.464546398	0.499387378
module_34	Viral Load(log10)	61.72038212	-0.120070143	3.96E-15	1.13E-14
module_34	median_cv_coverage	0.03161409	-0.222033731	0.858877286	0.858877286
module_35	Viral Load(log10)	10.44032863	0.023798473	0.001232933	0.001656754
module_35	median_cv_coverage	64.63448704	-3.930872516	9.02E-16	2.77E-15
module_36	Viral Load(log10)	98.13287542	-0.119321911	3.91E-23	2.80E-22
module_36	median_cv_coverage	13.41665812	-2.954330088	2.49E-04	4.47E-04
module_37	Viral Load(log10)	4.299710677	-0.01605361	0.038118857	0.045530857
module_37	median_cv_coverage	67.8506789	-4.960914227	1.76E-16	5.83E-16
module_38	Viral Load(log10)	53.6506737	-0.078548854	2.40E-13	5.72E-13
module_38	median_cv_coverage	0.477505537	-0.644129357	0.489554384	0.513435085
module_39	Viral Load(log10)	111.6476728	-0.137171566	4.27E-26	4.59E-25
module_39	median_cv_coverage	9.040613684	-2.62192363	0.00264047	0.004541608
module_40	Viral Load(log10)	2.140523703	-0.00956689	0.143452912	0.158166032
module_40	median_cv_coverage	39.48344323	-3.16921068	3.31E-10	7.90E-10
module_41	Viral Load(log10)	57.67950294	-0.073723876	3.09E-14	8.29E-14
module_41	median_cv_coverage	3.925524819	-1.563043552	0.047558344	0.058428822
module_42	Viral Load(log10)	27.97133982	-0.055498827	1.23E-07	2.21E-07
module_42	median_cv_coverage	0.831581854	-0.90229943	0.361815518	0.398924802
