## Supplemental Table 9 for "Transcriptomic Profiling of Bronchial Epithelium Reveals Dysregulated Interferon and Inflammatory Responses to Rhinovirus in Exacerbation-Prone Pediatric Asthma"

Extended Data Table 9 - Linear mixed effects models results to check for mediation effect of viral load with Treatment group RV16, RV16 + IFNb and RV16 + CXCL10
Module	Module Name / Enrichment	Comparison	Model	Linear model estimate	P-value	Model	Linear model estimate	P-value
module_09	Interferon Respose	RV16 vs IFNb + RV16	Without Viral load	-0.612042278	2.33E-04	With Viral Load	0.174255399	0.255087887
module_02	Epithelial Remodeling and Inflammation	RV16 vs IFNb + RV16	Without Viral load	-0.274244428	4.71E-04	With Viral Load	0.140889426	0.056263244
module_15	Stress Response	RV16 vs IFNb + RV16	Without Viral load	-0.192864855	0.002120337	With Viral Load	0.103950479	0.105267306
module_22	Cellular transcriptional activity	RV16 vs IFNb + RV16	Without Viral load	0.130665622	0.010138241	With Viral Load	-0.144737101	0.010597862
module_39	Cellular Metabolism	RV16 vs IFNb + RV16	Without Viral load	0.161575367	0.035861621	With Viral Load	-0.230370169	0.009177828
module_09	Interferon Respose	RV16 vs CXCL10 + RV16	Without Viral load	-0.06002339	0.668403448	With Viral Load	-0.023632556	0.793360303
module_02	Epithelial Remodeling and Inflammation	RV16 vs CXCL10 + RV16	Without Viral load	-0.019694082	0.767108815	With Viral Load	-5.30E-04	0.989319298
module_15	Stress Response	RV16 vs CXCL10 + RV16	Without Viral load	-0.013978596	0.801166765	With Viral Load	-1.40E-04	0.997045426
module_22	Cellular transcriptional activity	RV16 vs CXCL10 + RV16	Without Viral load	0.009796523	0.832463823	With Viral Load	-0.002669425	0.932854233
module_39	Cellular Metabolism	RV16 vs CXCL10 + RV16	Without Viral load	0.037683256	0.602906361	With Viral Load	0.019545274	0.697811747
