## Supplemental Table 11 for "Transcriptomic Profiling of Bronchial Epithelium Reveals Dysregulated Interferon and Inflammatory Responses to Rhinovirus in Exacerbation-Prone Pediatric Asthma"

donor_id	condition	donor_group	cell_type	cell_count
T1003	RV16	NSE	Basal	989
T1003	RV16	NSE	Ciliated	3020
T1003	RV16	NSE	Deuterosomal	310
T1003	RV16	NSE	Goblet	2799
T1003	RV16	NSE	Ionocytes	90
T1003	RV16	NSE	MitoticBasal	220
T1003	RV16	NSE	MucousCiliated	334
T1003	RV16	NSE	ProliferativeBasal	170
T1003	RV16	NSE	Secretory	1268
T1003	RV16	NSE	SecretoryImmuneResponse	430
T1003	RV16	NSE	SupraBasal	520
T1003	RV16	NSE	TuftPulmonary	24
T1003	Uninfected	NSE	Basal	1100
T1003	Uninfected	NSE	Ciliated	2567
T1003	Uninfected	NSE	Deuterosomal	320
T1003	Uninfected	NSE	Goblet	2416
T1003	Uninfected	NSE	Ionocytes	87
T1003	Uninfected	NSE	MitoticBasal	165
T1003	Uninfected	NSE	MucousCiliated	356
T1003	Uninfected	NSE	ProliferativeBasal	153
T1003	Uninfected	NSE	Secretory	1425
T1003	Uninfected	NSE	SecretoryImmuneResponse	205
T1003	Uninfected	NSE	SupraBasal	680
T1003	Uninfected	NSE	TuftPulmonary	36
T1004	RV16	NSE	Basal	1631
T1004	RV16	NSE	Ciliated	2781
T1004	RV16	NSE	Deuterosomal	422
T1004	RV16	NSE	Goblet	1749
T1004	RV16	NSE	Ionocytes	92
T1004	RV16	NSE	MitoticBasal	480
T1004	RV16	NSE	MucousCiliated	401
T1004	RV16	NSE	ProliferativeBasal	461
T1004	RV16	NSE	Secretory	2093
T1004	RV16	NSE	SecretoryImmuneResponse	1006
T1004	RV16	NSE	SupraBasal	751
T1004	RV16	NSE	TuftPulmonary	54
T1004	Uninfected	NSE	Basal	2594
T1004	Uninfected	NSE	Ciliated	2380
T1004	Uninfected	NSE	Deuterosomal	229
T1004	Uninfected	NSE	Goblet	1742
T1004	Uninfected	NSE	Ionocytes	106
T1004	Uninfected	NSE	MitoticBasal	435
T1004	Uninfected	NSE	MucousCiliated	495
T1004	Uninfected	NSE	ProliferativeBasal	471
T1004	Uninfected	NSE	Secretory	2830
T1004	Uninfected	NSE	SecretoryImmuneResponse	1016
T1004	Uninfected	NSE	SupraBasal	1234
T1004	Uninfected	NSE	TuftPulmonary	101
T1007	RV16	NSE	Basal	1764
T1007	RV16	NSE	Ciliated	3586
T1007	RV16	NSE	Deuterosomal	354
T1007	RV16	NSE	Goblet	2494
T1007	RV16	NSE	Ionocytes	63
T1007	RV16	NSE	MitoticBasal	208
T1007	RV16	NSE	MucousCiliated	520
T1007	RV16	NSE	ProliferativeBasal	124
T1007	RV16	NSE	Secretory	1475
T1007	RV16	NSE	SecretoryImmuneResponse	636
T1007	RV16	NSE	SupraBasal	551
T1007	RV16	NSE	TuftPulmonary	34
T1007	Uninfected	NSE	Basal	1988
T1007	Uninfected	NSE	Ciliated	4527
T1007	Uninfected	NSE	Deuterosomal	462
T1007	Uninfected	NSE	Goblet	2440
T1007	Uninfected	NSE	Ionocytes	120
T1007	Uninfected	NSE	MitoticBasal	286
T1007	Uninfected	NSE	MucousCiliated	948
T1007	Uninfected	NSE	ProliferativeBasal	244
T1007	Uninfected	NSE	Secretory	2016
T1007	Uninfected	NSE	SecretoryImmuneResponse	292
T1007	Uninfected	NSE	SupraBasal	695
T1007	Uninfected	NSE	TuftPulmonary	49
T170	RV16	SE	Basal	2378
T170	RV16	SE	Ciliated	2964
T170	RV16	SE	Deuterosomal	450
T170	RV16	SE	Goblet	2400
T170	RV16	SE	Ionocytes	104
T170	RV16	SE	MitoticBasal	706
T170	RV16	SE	MucousCiliated	627
T170	RV16	SE	ProliferativeBasal	690
T170	RV16	SE	Secretory	2792
T170	RV16	SE	SecretoryImmuneResponse	511
T170	RV16	SE	SupraBasal	1005
T170	RV16	SE	TuftPulmonary	89
T170	Uninfected	SE	Basal	2746
T170	Uninfected	SE	Ciliated	2539
T170	Uninfected	SE	Deuterosomal	308
T170	Uninfected	SE	Goblet	2183
T170	Uninfected	SE	Ionocytes	116
T170	Uninfected	SE	MitoticBasal	523
T170	Uninfected	SE	MucousCiliated	749
T170	Uninfected	SE	ProliferativeBasal	656
T170	Uninfected	SE	Secretory	2269
T170	Uninfected	SE	SecretoryImmuneResponse	302
T170	Uninfected	SE	SupraBasal	923
T170	Uninfected	SE	TuftPulmonary	85
T176	RV16	SE	Basal	1963
T176	RV16	SE	Ciliated	419
T176	RV16	SE	Deuterosomal	65
T176	RV16	SE	Goblet	4579
T176	RV16	SE	Ionocytes	4
T176	RV16	SE	MitoticBasal	244
T176	RV16	SE	MucousCiliated	51
T176	RV16	SE	ProliferativeBasal	103
T176	RV16	SE	Secretory	1061
T176	RV16	SE	SecretoryImmuneResponse	2514
T176	RV16	SE	SupraBasal	178
T176	RV16	SE	TuftPulmonary	340
T176	Uninfected	SE	Basal	1301
T176	Uninfected	SE	Ciliated	375
T176	Uninfected	SE	Deuterosomal	32
T176	Uninfected	SE	Goblet	1678
T176	Uninfected	SE	Ionocytes	19
T176	Uninfected	SE	MitoticBasal	130
T176	Uninfected	SE	MucousCiliated	35
T176	Uninfected	SE	ProliferativeBasal	90
T176	Uninfected	SE	Secretory	568
T176	Uninfected	SE	SecretoryImmuneResponse	1176
T176	Uninfected	SE	SupraBasal	152
T176	Uninfected	SE	TuftPulmonary	207
T179	RV16	SE	Basal	2353
T179	RV16	SE	Ciliated	3094
T179	RV16	SE	Deuterosomal	235
T179	RV16	SE	Goblet	3063
T179	RV16	SE	Ionocytes	151
T179	RV16	SE	MitoticBasal	507
T179	RV16	SE	MucousCiliated	621
T179	RV16	SE	ProliferativeBasal	410
T179	RV16	SE	Secretory	2120
T179	RV16	SE	SecretoryImmuneResponse	770
T179	RV16	SE	SupraBasal	903
T179	RV16	SE	TuftPulmonary	83
T179	Uninfected	SE	Basal	1821
T179	Uninfected	SE	Ciliated	3911
T179	Uninfected	SE	Deuterosomal	505
T179	Uninfected	SE	Goblet	2485
T179	Uninfected	SE	Ionocytes	152
T179	Uninfected	SE	MitoticBasal	470
T179	Uninfected	SE	MucousCiliated	1045
T179	Uninfected	SE	ProliferativeBasal	463
T179	Uninfected	SE	Secretory	1689
T179	Uninfected	SE	SecretoryImmuneResponse	390
T179	Uninfected	SE	SupraBasal	769
T179	Uninfected	SE	TuftPulmonary	63
T186	RV16	SE	Basal	2707
T186	RV16	SE	Ciliated	1473
T186	RV16	SE	Deuterosomal	163
T186	RV16	SE	Goblet	4414
T186	RV16	SE	Ionocytes	119
T186	RV16	SE	MitoticBasal	207
T186	RV16	SE	MucousCiliated	311
T186	RV16	SE	ProliferativeBasal	154
T186	RV16	SE	Secretory	1818
T186	RV16	SE	SecretoryImmuneResponse	1125
T186	RV16	SE	SupraBasal	924
T186	RV16	SE	TuftPulmonary	76
T186	Uninfected	SE	Basal	1857
T186	Uninfected	SE	Ciliated	1643
T186	Uninfected	SE	Deuterosomal	449
T186	Uninfected	SE	Goblet	2890
T186	Uninfected	SE	Ionocytes	86
T186	Uninfected	SE	MitoticBasal	212
T186	Uninfected	SE	MucousCiliated	732
T186	Uninfected	SE	ProliferativeBasal	233
T186	Uninfected	SE	Secretory	1379
T186	Uninfected	SE	SecretoryImmuneResponse	253
T186	Uninfected	SE	SupraBasal	735
T186	Uninfected	SE	TuftPulmonary	34
T187	RV16	SE	Basal	2079
T187	RV16	SE	Ciliated	2915
T187	RV16	SE	Deuterosomal	655
T187	RV16	SE	Goblet	2944
T187	RV16	SE	Ionocytes	85
T187	RV16	SE	MitoticBasal	635
T187	RV16	SE	MucousCiliated	722
T187	RV16	SE	ProliferativeBasal	521
T187	RV16	SE	Secretory	2955
T187	RV16	SE	SecretoryImmuneResponse	459
T187	RV16	SE	SupraBasal	831
T187	RV16	SE	TuftPulmonary	91
T187	Uninfected	SE	Basal	2519
T187	Uninfected	SE	Ciliated	2387
T187	Uninfected	SE	Deuterosomal	334
T187	Uninfected	SE	Goblet	2709
T187	Uninfected	SE	Ionocytes	71
T187	Uninfected	SE	MitoticBasal	516
T187	Uninfected	SE	MucousCiliated	717
T187	Uninfected	SE	ProliferativeBasal	411
T187	Uninfected	SE	Secretory	3002
T187	Uninfected	SE	SecretoryImmuneResponse	264
T187	Uninfected	SE	SupraBasal	1058
T187	Uninfected	SE	TuftPulmonary	87
T194	RV16	SE	Basal	2265
T194	RV16	SE	Ciliated	4309
T194	RV16	SE	Deuterosomal	606
T194	RV16	SE	Goblet	2774
T194	RV16	SE	Ionocytes	99
T194	RV16	SE	MitoticBasal	441
T194	RV16	SE	MucousCiliated	1081
T194	RV16	SE	ProliferativeBasal	332
T194	RV16	SE	Secretory	2319
T194	RV16	SE	SecretoryImmuneResponse	565
T194	RV16	SE	SupraBasal	765
T194	RV16	SE	TuftPulmonary	111
T194	Uninfected	SE	Basal	2685
T194	Uninfected	SE	Ciliated	2566
T194	Uninfected	SE	Deuterosomal	224
T194	Uninfected	SE	Goblet	2247
T194	Uninfected	SE	Ionocytes	81
T194	Uninfected	SE	MitoticBasal	304
T194	Uninfected	SE	MucousCiliated	498
T194	Uninfected	SE	ProliferativeBasal	346
T194	Uninfected	SE	Secretory	2883
T194	Uninfected	SE	SecretoryImmuneResponse	208
T194	Uninfected	SE	SupraBasal	1043
T194	Uninfected	SE	TuftPulmonary	85
T197	RV16	NSE	Basal	1879
T197	RV16	NSE	Ciliated	2261
T197	RV16	NSE	Deuterosomal	337
T197	RV16	NSE	Goblet	1439
T197	RV16	NSE	Ionocytes	55
T197	RV16	NSE	MitoticBasal	314
T197	RV16	NSE	MucousCiliated	305
T197	RV16	NSE	ProliferativeBasal	323
T197	RV16	NSE	Secretory	2264
T197	RV16	NSE	SecretoryImmuneResponse	309
T197	RV16	NSE	SupraBasal	761
T197	RV16	NSE	TuftPulmonary	68
T197	Uninfected	NSE	Basal	2086
T197	Uninfected	NSE	Ciliated	1683
T197	Uninfected	NSE	Deuterosomal	155
T197	Uninfected	NSE	Goblet	967
T197	Uninfected	NSE	Ionocytes	41
T197	Uninfected	NSE	MitoticBasal	180
T197	Uninfected	NSE	MucousCiliated	390
T197	Uninfected	NSE	ProliferativeBasal	190
T197	Uninfected	NSE	Secretory	2014
T197	Uninfected	NSE	SecretoryImmuneResponse	130
T197	Uninfected	NSE	SupraBasal	853
T197	Uninfected	NSE	TuftPulmonary	53
T199	RV16	SE	Basal	1447
T199	RV16	SE	Ciliated	1901
T199	RV16	SE	Deuterosomal	179
T199	RV16	SE	Goblet	1994
T199	RV16	SE	Ionocytes	71
T199	RV16	SE	MitoticBasal	212
T199	RV16	SE	MucousCiliated	242
T199	RV16	SE	ProliferativeBasal	88
T199	RV16	SE	Secretory	1009
T199	RV16	SE	SecretoryImmuneResponse	310
T199	RV16	SE	SupraBasal	423
T199	RV16	SE	TuftPulmonary	44
T199	Uninfected	SE	Basal	1434
T199	Uninfected	SE	Ciliated	1518
T199	Uninfected	SE	Deuterosomal	206
T199	Uninfected	SE	Goblet	1839
T199	Uninfected	SE	Ionocytes	101
T199	Uninfected	SE	MitoticBasal	155
T199	Uninfected	SE	MucousCiliated	158
T199	Uninfected	SE	ProliferativeBasal	169
T199	Uninfected	SE	Secretory	1681
T199	Uninfected	SE	SecretoryImmuneResponse	76
T199	Uninfected	SE	SupraBasal	579
T199	Uninfected	SE	TuftPulmonary	55
T3027	RV16	Healthy	Basal	1161
T3027	RV16	Healthy	Ciliated	2034
T3027	RV16	Healthy	Deuterosomal	327
T3027	RV16	Healthy	Goblet	1608
T3027	RV16	Healthy	Ionocytes	84
T3027	RV16	Healthy	MitoticBasal	231
T3027	RV16	Healthy	MucousCiliated	194
T3027	RV16	Healthy	ProliferativeBasal	222
T3027	RV16	Healthy	Secretory	1645
T3027	RV16	Healthy	SecretoryImmuneResponse	228
T3027	RV16	Healthy	SupraBasal	611
T3027	RV16	Healthy	TuftPulmonary	52
T3027	Uninfected	Healthy	Basal	1660
T3027	Uninfected	Healthy	Ciliated	3165
T3027	Uninfected	Healthy	Deuterosomal	433
T3027	Uninfected	Healthy	Goblet	1696
T3027	Uninfected	Healthy	Ionocytes	104
T3027	Uninfected	Healthy	MitoticBasal	205
T3027	Uninfected	Healthy	MucousCiliated	375
T3027	Uninfected	Healthy	ProliferativeBasal	233
T3027	Uninfected	Healthy	Secretory	2065
T3027	Uninfected	Healthy	SecretoryImmuneResponse	144
T3027	Uninfected	Healthy	SupraBasal	802
T3027	Uninfected	Healthy	TuftPulmonary	68
T3030	RV16	Healthy	Basal	1031
T3030	RV16	Healthy	Ciliated	2068
T3030	RV16	Healthy	Deuterosomal	228
T3030	RV16	Healthy	Goblet	1650
T3030	RV16	Healthy	Ionocytes	83
T3030	RV16	Healthy	MitoticBasal	211
T3030	RV16	Healthy	MucousCiliated	180
T3030	RV16	Healthy	ProliferativeBasal	219
T3030	RV16	Healthy	Secretory	1049
T3030	RV16	Healthy	SecretoryImmuneResponse	287
T3030	RV16	Healthy	SupraBasal	428
T3030	RV16	Healthy	TuftPulmonary	12
T3030	Uninfected	Healthy	Basal	1099
T3030	Uninfected	Healthy	Ciliated	2084
T3030	Uninfected	Healthy	Deuterosomal	330
T3030	Uninfected	Healthy	Goblet	1634
T3030	Uninfected	Healthy	Ionocytes	84
T3030	Uninfected	Healthy	MitoticBasal	189
T3030	Uninfected	Healthy	MucousCiliated	361
T3030	Uninfected	Healthy	ProliferativeBasal	220
T3030	Uninfected	Healthy	Secretory	1063
T3030	Uninfected	Healthy	SecretoryImmuneResponse	152
T3030	Uninfected	Healthy	SupraBasal	544
T3030	Uninfected	Healthy	TuftPulmonary	23
T383	RV16	Healthy	Basal	2420
T383	RV16	Healthy	Ciliated	1798
T383	RV16	Healthy	Deuterosomal	312
T383	RV16	Healthy	Goblet	1382
T383	RV16	Healthy	Ionocytes	75
T383	RV16	Healthy	MitoticBasal	421
T383	RV16	Healthy	MucousCiliated	426
T383	RV16	Healthy	ProliferativeBasal	368
T383	RV16	Healthy	Secretory	2200
T383	RV16	Healthy	SecretoryImmuneResponse	389
T383	RV16	Healthy	SupraBasal	868
T383	RV16	Healthy	TuftPulmonary	120
T383	Uninfected	Healthy	Basal	2706
T383	Uninfected	Healthy	Ciliated	1686
T383	Uninfected	Healthy	Deuterosomal	206
T383	Uninfected	Healthy	Goblet	1327
T383	Uninfected	Healthy	Ionocytes	64
T383	Uninfected	Healthy	MitoticBasal	372
T383	Uninfected	Healthy	MucousCiliated	410
T383	Uninfected	Healthy	ProliferativeBasal	341
T383	Uninfected	Healthy	Secretory	1775
T383	Uninfected	Healthy	SecretoryImmuneResponse	214
T383	Uninfected	Healthy	SupraBasal	817
T383	Uninfected	Healthy	TuftPulmonary	107
