## Supplemental Table 12 for "Transcriptomic Profiling of Bronchial Epithelium Reveals Dysregulated Interferon and Inflammatory Responses to Rhinovirus in Exacerbation-Prone Pediatric Asthma"

Module	Estimate	Std.Error	P_Value	cell_type	Adjusted_P_Value
m0	0.850804956	1.858680212	0.647134347	ProliferativeBasal	0.678701876
m1	-8.983420722	1.63020337	3.57585E-08	ProliferativeBasal	1.02508E-07
m2	7.386111533	0.757639213	1.86569E-22	ProliferativeBasal	1.60449E-21
m3	-11.01332968	1.446932414	2.70928E-14	ProliferativeBasal	1.29443E-13
m4	19.09620398	4.634521062	3.78171E-05	ProliferativeBasal	7.74351E-05
m5	-3.471586726	0.747097948	3.37185E-06	ProliferativeBasal	7.63103E-06
m6	7.208872949	0.86481366	7.70066E-17	ProliferativeBasal	4.13911E-16
m7	-8.823001582	1.031192782	1.16737E-17	ProliferativeBasal	7.171E-17
m8	2.283494658	0.904431917	0.011576963	ProliferativeBasal	0.019146516
m9	3.630911848	0.328208018	1.89991E-28	ProliferativeBasal	2.0424E-27
m10	-1.658593774	0.803873376	0.039088642	ProliferativeBasal	0.057959021
m11	-4.164607737	0.668661491	4.71598E-10	ProliferativeBasal	1.68989E-09
m12	-4.240625483	0.754363595	1.89349E-08	ProliferativeBasal	5.81573E-08
m13	-2.134680824	0.837768665	0.010832532	ProliferativeBasal	0.018631955
m14	-5.303727618	0.818148911	9.01586E-11	ProliferativeBasal	3.52438E-10
m15	1.452804802	0.612848585	0.017760341	ProliferativeBasal	0.028284987
m16	-1.047804124	0.264868155	7.62324E-05	ProliferativeBasal	0.000149
m17	-4.370074982	0.775398246	1.74136E-08	ProliferativeBasal	5.75988E-08
m18	8.219488237	1.744479134	2.45641E-06	ProliferativeBasal	5.86809E-06
m19	-0.488559523	0.794479052	0.538592205	ProliferativeBasal	0.609459601
m20	-3.522527405	0.743866549	2.18592E-06	ProliferativeBasal	5.52909E-06
m21	-1.324601752	0.804835165	0.099803909	ProliferativeBasal	0.126222591
m22	-6.527445918	0.698389295	9.06569E-21	ProliferativeBasal	6.49708E-20
m23	0.736852098	0.645535875	0.253679374	ProliferativeBasal	0.303005919
m24	-0.21424349	0.639104666	0.737455803	ProliferativeBasal	0.755014274
m25	-1.304941033	0.802354485	0.103866791	ProliferativeBasal	0.127607771
m26	-1.102241844	0.480020834	0.021662305	ProliferativeBasal	0.033267111
m27	3.272379515	0.723863296	6.16312E-06	ProliferativeBasal	1.32507E-05
m28	-7.162320289	0.617205335	3.91255E-31	ProliferativeBasal	5.60799E-30
m29	-6.211974558	0.942601395	4.391E-11	ProliferativeBasal	1.88813E-10
m30	1.070630462	0.544943072	0.049453048	ProliferativeBasal	0.070882703
m31	-1.482870871	0.570805768	0.009380798	ProliferativeBasal	0.016807262
m32	10.39623892	0.604109661	2.26572E-66	ProliferativeBasal	9.74262E-65
m33	-0.83304801	0.470486277	0.076625471	ProliferativeBasal	0.102965477
m34	-5.077165378	1.037259641	9.84121E-07	ProliferativeBasal	2.64482E-06
m35	0.146787407	0.495418495	0.767008836	ProliferativeBasal	0.767008836
m36	-1.162765258	0.641489466	0.069893189	ProliferativeBasal	0.096948617
m37	-0.896606732	0.512193905	0.080028271	ProliferativeBasal	0.104279262
m38	0.278193655	0.531170073	0.60046117	ProliferativeBasal	0.662046931
m39	-5.26046948	0.43635162	1.81264E-33	ProliferativeBasal	3.89718E-32
m40	-1.298423532	0.408724794	0.001489265	ProliferativeBasal	0.002784278
m41	0.539731854	0.589246781	0.359683093	ProliferativeBasal	0.418010081
m42	-0.319747151	0.696617189	0.64623431	ProliferativeBasal	0.678701876
m0	-15.82134932	1.014789077	8.41055E-55	SecretoryImmuneResponse	1.39098E-54
m1	-8.657051506	0.307750553	4.1991E-174	SecretoryImmuneResponse	2.5794E-173
m2	11.59984067	0.298889297	0	SecretoryImmuneResponse	0
m3	-4.760214634	0.831909668	1.05257E-08	SecretoryImmuneResponse	1.29316E-08
m4	-58.17800576	3.018945767	9.41593E-83	SecretoryImmuneResponse	2.24936E-82
m5	-2.790754799	0.448537647	4.91181E-10	SecretoryImmuneResponse	6.212E-10
m6	20.02780424	0.488384732	0	SecretoryImmuneResponse	0
m7	-21.83233888	0.729116863	5.3404E-197	SecretoryImmuneResponse	3.8273E-196
m8	8.682959657	0.556280938	6.32727E-55	SecretoryImmuneResponse	1.08829E-54
m9	0.219858874	0.11884951	0.064328976	SecretoryImmuneResponse	0.065860619
m10	11.47460919	0.451053337	9.2057E-143	SecretoryImmuneResponse	3.9584E-142
m11	-14.3017183	0.418597581	7.7929E-256	SecretoryImmuneResponse	8.3773E-255
m12	-8.483779546	0.524143689	6.33329E-59	SecretoryImmuneResponse	1.13471E-58
m13	1.812692182	0.546659349	0.000913339	SecretoryImmuneResponse	0.000957892
m14	-6.260465947	0.588066007	1.82301E-26	SecretoryImmuneResponse	2.52869E-26
m15	5.211085259	0.348115105	1.16311E-50	SecretoryImmuneResponse	1.85236E-50
m16	-22.09076573	0.625331163	2.3013E-273	SecretoryImmuneResponse	3.2985E-272
m17	-12.46823975	0.454162091	6.3483E-166	SecretoryImmuneResponse	3.4122E-165
m18	28.69289713	1.197515207	7.2061E-127	SecretoryImmuneResponse	2.8169E-126
m19	7.723313159	0.550411473	9.94652E-45	SecretoryImmuneResponse	1.47483E-44
m20	5.926280948	0.429893043	3.11697E-43	SecretoryImmuneResponse	4.46765E-43
m21	3.700153194	0.538503716	6.36753E-12	SecretoryImmuneResponse	8.29708E-12
m22	-7.430633428	0.457143764	2.07628E-59	SecretoryImmuneResponse	4.05818E-59
m23	-7.929406248	0.391665924	3.90552E-91	SecretoryImmuneResponse	1.04961E-90
m24	-16.45785322	0.515779868	2.0238E-223	SecretoryImmuneResponse	1.7405E-222
m25	-2.654355986	0.602537961	1.05641E-05	SecretoryImmuneResponse	1.22772E-05
m26	-6.666787769	0.334239831	1.61982E-88	SecretoryImmuneResponse	4.09718E-88
m27	4.421665587	0.451134103	1.11232E-22	SecretoryImmuneResponse	1.49467E-22
m28	-1.781595719	0.360597011	7.78492E-07	SecretoryImmuneResponse	9.29865E-07
m29	-12.82649257	0.544326029	9.0239E-123	SecretoryImmuneResponse	3.2336E-122
m30	-5.191681022	0.289861989	9.70037E-72	SecretoryImmuneResponse	2.19535E-71
m31	1.313861854	0.379667725	0.000539059	SecretoryImmuneResponse	0.000594347
m32	5.699106413	0.263228418	5.9732E-104	SecretoryImmuneResponse	1.9757E-103
m33	-4.623709367	0.220592092	1.50658E-97	SecretoryImmuneResponse	4.62737E-97
m34	3.041387859	0.87014255	0.000473573	SecretoryImmuneResponse	0.000535885
m35	6.878442471	0.332215019	3.13593E-95	SecretoryImmuneResponse	8.98968E-95
m36	-0.295218559	0.499131717	0.554209412	SecretoryImmuneResponse	0.554209412
m37	1.354318999	0.406247422	0.0008569	SecretoryImmuneResponse	0.000921167
m38	-5.34772289	0.373743752	1.93568E-46	SecretoryImmuneResponse	2.97264E-46
m39	-6.977855056	0.258266868	9.082E-161	SecretoryImmuneResponse	4.3392E-160
m40	-5.494617034	0.330158195	3.43701E-62	SecretoryImmuneResponse	7.0377E-62
m41	8.560067869	0.495089967	5.60262E-67	SecretoryImmuneResponse	1.20456E-66
m42	-9.081851473	0.559426483	2.88906E-59	SecretoryImmuneResponse	5.40129E-59
m0	0.996163976	1.166479188	0.393109384	SupraBasal	0.412285451
m1	-14.27373552	0.882159319	6.92852E-59	SupraBasal	2.29174E-58
m2	8.664521926	0.406004461	4.7321E-101	SupraBasal	3.3913E-100
m3	-7.352427696	0.94613314	7.78513E-15	SupraBasal	1.11587E-14
m4	10.30434553	3.35079004	0.002103623	SupraBasal	0.002380415
m5	-6.902720864	0.47958892	5.72616E-47	SupraBasal	1.6415E-46
m6	10.88897251	0.617336665	1.24443E-69	SupraBasal	5.35106E-69
m7	-8.862211183	0.698093749	6.31326E-37	SupraBasal	1.59688E-36
m8	-3.775787071	0.610160367	6.08597E-10	SupraBasal	7.9302E-10
m9	4.87663567	0.168643317	7.3285E-184	SupraBasal	3.1512E-182
m10	-8.734697025	0.565355096	7.55247E-54	SupraBasal	2.31969E-53
m11	-5.24992281	0.452014932	3.47859E-31	SupraBasal	6.50344E-31
m12	-4.42256748	0.483354674	5.7073E-20	SupraBasal	8.46256E-20
m13	-2.376843263	0.529039266	7.0308E-06	SupraBasal	8.3979E-06
m14	-6.34335165	0.530902211	6.63078E-33	SupraBasal	1.50065E-32
m15	4.605496027	0.380901303	1.17774E-33	SupraBasal	2.8135E-33
m16	-7.710928093	0.652499314	3.16877E-32	SupraBasal	6.48842E-32
m17	-8.148472215	0.486624367	6.17029E-63	SupraBasal	2.41202E-62
m18	14.1736456	1.200771832	3.73167E-32	SupraBasal	7.29373E-32
m19	-1.289008666	0.506698505	0.01096111	SupraBasal	0.011783194
m20	-8.804043054	0.477306055	5.69052E-76	SupraBasal	3.49561E-75
m21	-6.317399581	0.531629964	1.44933E-32	SupraBasal	3.11606E-32
m22	-10.41346203	0.428205312	1.2387E-130	SupraBasal	1.0652E-129
m23	2.520262609	0.438417733	9.00165E-09	SupraBasal	1.10592E-08
m24	-0.086539844	0.525662706	0.869235227	SupraBasal	0.869235227
m25	-3.17559887	0.540355925	4.18109E-09	SupraBasal	5.28785E-09
m26	-3.551075123	0.307180743	6.55452E-31	SupraBasal	1.17435E-30
m27	5.161715738	0.463419285	8.16381E-29	SupraBasal	1.40418E-28
m28	-9.100707552	0.360907983	2.6648E-140	SupraBasal	2.8646E-139
m29	-10.63728597	0.602610806	9.82156E-70	SupraBasal	4.69252E-69
m30	4.544557425	0.349460326	1.15348E-38	SupraBasal	3.09998E-38
m31	-6.635725991	0.361789783	3.8681E-75	SupraBasal	2.0791E-74
m32	11.36987936	0.412749852	4.8526E-167	SupraBasal	6.9554E-166
m33	0.693181859	0.249562517	0.0054764	SupraBasal	0.006038082
m34	-7.895265178	0.726821582	1.73488E-27	SupraBasal	2.86922E-27
m35	-0.155970218	0.319442743	0.625367677	SupraBasal	0.640257383
m36	-7.122950056	0.43401504	1.57574E-60	SupraBasal	5.64641E-60
m37	-3.338638798	0.34427635	3.0881E-22	SupraBasal	4.74244E-22
m38	-1.513733803	0.341676191	9.40947E-06	SupraBasal	1.09353E-05
m39	-6.893816069	0.24815387	7.4819E-170	SupraBasal	1.6086E-168
m40	-2.813516061	0.282489975	2.28747E-23	SupraBasal	3.643E-23
m41	-3.240392775	0.452918243	8.3993E-13	SupraBasal	1.12866E-12
m42	-3.444579623	0.459599036	6.64251E-14	SupraBasal	9.21381E-14
m0	9.214494885	0.457775968	4.12618E-90	Ciliated	8.87128E-90
m1	-6.180830453	0.131405371	0	Ciliated	0
m2	7.769642558	0.204556046	0	Ciliated	0
m3	13.28566984	0.457049639	9.0277E-186	Ciliated	2.7728E-185
m4	31.93133047	1.654997106	6.04504E-83	Ciliated	1.18153E-82
m5	-3.419278324	0.173043684	6.62953E-87	Ciliated	1.35748E-86
m6	9.232578159	0.271316645	8.3591E-254	Ciliated	5.9907E-253
m7	-4.717033979	0.32654032	2.67658E-47	Ciliated	4.26271E-47
m8	2.727513743	0.348966397	5.45378E-15	Ciliated	6.51424E-15
m9	3.483317957	0.067508558	0	Ciliated	0
m10	-1.197310876	0.293096294	4.40687E-05	Ciliated	4.62184E-05
m11	-0.632884532	0.275738692	0.021719778	Ciliated	0.022236915
m12	-0.995079648	0.22769694	1.24137E-05	Ciliated	1.33447E-05
m13	7.352069525	0.314362385	5.7628E-121	Ciliated	1.5488E-120
m14	-1.064826533	0.176105411	1.47999E-09	Ciliated	1.67473E-09
m15	5.507436971	0.185640923	2.0382E-193	Ciliated	6.7419E-193
m16	6.211952539	0.421980917	4.73092E-49	Ciliated	7.82422E-49
m17	-5.175399126	0.157786037	5.8672E-236	Ciliated	3.1536E-235
m18	18.57695766	0.614186909	5.814E-201	Ciliated	2.2727E-200
m19	5.011290231	0.290635031	1.27287E-66	Ciliated	2.28056E-66
m20	-2.69255487	0.270743138	2.65033E-23	Ciliated	3.67626E-23
m21	2.709889296	0.310521841	2.61776E-18	Ciliated	3.21611E-18
m22	-6.819692997	0.198465527	9.2893E-259	Ciliated	7.9888E-258
m23	3.686864657	0.171124184	5.9027E-103	Ciliated	1.4101E-102
m24	2.270119332	0.257891984	1.33685E-18	Ciliated	1.69073E-18
m25	-5.681828982	0.256051791	4.2752E-109	Ciliated	1.0814E-108
m26	-3.591690226	0.193911912	1.36537E-76	Ciliated	2.55265E-76
m27	7.778998331	0.259583601	2.6253E-197	Ciliated	9.4072E-197
m28	-2.347319544	0.240782058	1.86788E-22	Ciliated	2.43391E-22
m29	-3.503997746	0.131658413	4.6362E-156	Ciliated	1.329E-155
m30	6.09557768	0.181572757	4.4478E-247	Ciliated	2.7322E-246
m31	-5.095157251	0.161569431	2.8428E-218	Ciliated	1.2224E-217
m32	8.628745104	0.183507183	0	Ciliated	0
m33	3.35200797	0.220000995	2.02952E-52	Ciliated	3.49077E-52
m34	-4.357906873	0.444709316	1.132E-22	Ciliated	1.52112E-22
m35	1.823544988	0.174175394	1.19158E-25	Ciliated	1.70793E-25
m36	-3.895322558	0.186359407	5.11277E-97	Ciliated	1.1571E-96
m37	-0.408146721	0.197276097	0.038554423	Ciliated	0.038554423
m38	3.441803995	0.283079545	5.1741E-34	Ciliated	7.67194E-34
m39	-5.014597808	0.158352106	4.3705E-220	Ciliated	2.0881E-219
m40	2.742013977	0.225406718	4.78971E-34	Ciliated	7.35563E-34
m41	2.349744168	0.307023891	1.95895E-14	Ciliated	2.27662E-14
m42	1.09187528	0.246971225	9.82167E-06	Ciliated	1.0829E-05
m0	14.39746291	0.766762625	1.16589E-78	Secretory	2.78519E-78
m1	-10.13044975	0.555333285	2.39059E-74	Secretory	5.13976E-74
m2	7.135225081	0.264632935	4.046E-160	Secretory	2.1747E-159
m3	-11.59450919	0.558660186	1.12487E-95	Secretory	3.22463E-95
m4	25.00014111	2.055477912	4.91142E-34	Secretory	7.28245E-34
m5	-11.24456488	0.319371922	1.4889E-271	Secretory	1.2804E-270
m6	13.03922502	0.377326666	1.1243E-261	Secretory	8.0575E-261
m7	-8.170199591	0.416419533	1.04115E-85	Secretory	2.79809E-85
m8	-6.632367347	0.388624285	2.64568E-65	Secretory	5.41735E-65
m9	3.881618499	0.101505377	0	Secretory	0
m10	-7.667410509	0.358285926	1.3288E-101	Secretory	4.0812E-101
m11	-5.286872116	0.277661413	7.84479E-81	Secretory	1.98427E-80
m12	-7.276281123	0.299506515	2.2557E-130	Secretory	8.8177E-130
m13	-3.332495957	0.325326356	1.26511E-24	Secretory	1.69999E-24
m14	-5.020514542	0.33412408	4.9683E-51	Secretory	9.71077E-51
m15	0.346982816	0.245117158	0.156898667	Secretory	0.156898667
m16	-4.859010247	0.460828541	5.41032E-26	Secretory	7.50463E-26
m17	-5.386556865	0.2937765	4.30553E-75	Secretory	9.7441E-75
m18	18.44824843	0.727535508	7.4888E-142	Secretory	3.578E-141
m19	-2.018032094	0.325897342	5.9318E-10	Secretory	7.28764E-10
m20	-6.421202673	0.280828917	1.0323E-115	Secretory	3.4147E-115
m21	-4.195607191	0.342636804	1.78552E-34	Secretory	2.74204E-34
m22	-8.839684343	0.25850854	2.875E-256	Secretory	1.7661E-255
m23	-1.122191157	0.270644819	3.37801E-05	Secretory	3.63136E-05
m24	-1.709968646	0.328425685	1.92372E-07	Secretory	2.23567E-07
m25	-2.035034233	0.343970059	3.2924E-09	Secretory	3.93259E-09
m26	-2.76408592	0.187182094	2.3973E-49	Secretory	4.48192E-49
m27	4.264485193	0.296064619	4.89041E-47	Secretory	8.76199E-47
m28	-8.342613186	0.233744693	5.4262E-279	Secretory	5.8331E-278
m29	-8.999400011	0.3798629	4.4455E-124	Secretory	1.593E-123
m30	2.233561719	0.219562409	2.62293E-24	Secretory	3.41776E-24
m31	-5.74907665	0.227846531	1.7747E-140	Secretory	7.6314E-140
m32	5.946231042	0.153996686	0	Secretory	0
m33	-0.41513893	0.17368625	0.01684077	Secretory	0.01724174
m34	-5.361487174	0.468251718	2.35117E-30	Secretory	3.37E-30
m35	-0.950801866	0.202813841	2.75818E-06	Secretory	3.04107E-06
m36	-2.277502095	0.278076124	2.60769E-16	Secretory	3.29796E-16
m37	-2.96408833	0.213582459	8.61642E-44	Secretory	1.48202E-43
m38	0.985689672	0.202566588	1.13878E-06	Secretory	1.28862E-06
m39	-6.305674118	0.158273944	0	Secretory	0
m40	-2.422294911	0.188091309	5.96404E-38	Secretory	9.49828E-38
m41	-1.028719509	0.289813101	0.000385822	Secretory	0.000404643
m42	-3.658993589	0.276228312	4.7422E-40	Secretory	7.84286E-40
m0	0.622800768	0.494736523	0.208083278	Goblet	0.208083278
m1	-13.74411903	0.403219874	1.1927E-254	Goblet	8.5477E-254
m2	9.007068195	0.194067202	0	Goblet	0
m3	-11.5829748	0.488581896	3.0293E-124	Goblet	8.1412E-124
m4	-11.14524699	1.627792293	7.54947E-12	Goblet	9.27506E-12
m5	-4.439108328	0.219811408	1.08158E-90	Goblet	2.3254E-90
m6	14.16474416	0.275423065	0	Goblet	0
m7	-11.39493127	0.373682523	3.1667E-204	Goblet	1.513E-203
m8	-2.880659921	0.336205695	1.05163E-17	Goblet	1.37031E-17
m9	1.753143129	0.075121236	1.8454E-120	Goblet	4.6677E-120
m10	1.621863975	0.26630766	1.12777E-09	Goblet	1.29279E-09
m11	-8.499715964	0.237247331	4.2886E-281	Goblet	4.6103E-280
m12	-6.658081158	0.259533475	3.8116E-145	Goblet	1.1707E-144
m13	-2.898559128	0.311296303	1.26331E-20	Goblet	1.69758E-20
m14	-3.914366145	0.220207187	1.0877E-70	Goblet	2.12597E-70
m15	1.167349188	0.19174226	1.14247E-09	Goblet	1.29279E-09
m16	-11.62957904	0.36378821	3.0382E-224	Goblet	1.8663E-223
m17	-8.101559768	0.274710076	3.7213E-191	Goblet	1.4547E-190
m18	20.16520417	0.654782592	2.8927E-208	Goblet	1.5548E-207
m19	-1.801273085	0.28785101	3.90802E-10	Goblet	4.66792E-10
m20	-3.063068114	0.239085535	1.41194E-37	Goblet	2.16833E-37
m21	-2.812730938	0.291424861	4.83708E-22	Goblet	6.93315E-22
m22	-7.961266113	0.226336177	4.905E-271	Goblet	4.2183E-270
m23	-3.437578439	0.234017348	7.53592E-49	Goblet	1.29618E-48
m24	-8.148524429	0.28171269	5.7992E-184	Goblet	2.078E-183
m25	-5.246352888	0.319954167	2.00253E-60	Goblet	3.74386E-60
m26	-3.948369561	0.186329173	1.1737E-99	Goblet	2.6562E-99
m27	2.910410645	0.21561224	1.59906E-41	Goblet	2.54665E-41
m28	-6.834732062	0.22553006	9.7925E-202	Goblet	4.2108E-201
m29	-7.43150194	0.297351025	7.4032E-138	Goblet	2.1223E-137
m30	-1.069048037	0.178323727	2.03504E-09	Goblet	2.24377E-09
m31	-3.399216533	0.183941169	2.99672E-76	Goblet	6.13614E-76
m32	1.475885501	0.097381025	6.93855E-52	Goblet	1.24316E-51
m33	-4.650411206	0.168695019	2.7703E-167	Goblet	9.1634E-167
m34	3.041721311	0.377717961	8.08614E-16	Goblet	1.02266E-15
m35	0.642165764	0.170747404	0.000169296	Goblet	0.000173327
m36	-1.208714015	0.250962304	1.46232E-06	Goblet	1.53365E-06
m37	-1.107795796	0.213330382	2.07083E-07	Goblet	2.22614E-07
m38	-1.603296855	0.170575547	5.49086E-21	Goblet	7.61635E-21
m39	-6.104080249	0.150325771	0	Goblet	0
m40	-4.261197295	0.184517503	5.353E-118	Goblet	1.2788E-117
m41	3.86149398	0.267084444	2.23346E-47	Goblet	3.6938E-47
m42	-3.156930648	0.265916088	1.65651E-32	Goblet	2.45621E-32
m0	0.642467481	1.245387079	0.605939797	MitoticBasal	0.640982294
m1	-0.986774374	0.468145524	0.035045107	MitoticBasal	0.043055417
m2	9.089005387	0.592250724	3.73529E-53	MitoticBasal	4.01544E-52
m3	-7.564911547	1.247918718	1.3442E-09	MitoticBasal	2.89004E-09
m4	19.59209806	3.498589732	2.14353E-08	MitoticBasal	4.00748E-08
m5	-3.634218623	0.494285875	1.94587E-13	MitoticBasal	4.92192E-13
m6	9.801890846	0.738155479	3.0688E-40	MitoticBasal	1.88512E-39
m7	-9.992645396	0.937519181	1.58966E-26	MitoticBasal	6.21413E-26
m8	0.145576792	0.793317268	0.854402679	MitoticBasal	0.854402679
m9	4.325749838	0.265615153	1.24532E-59	MitoticBasal	1.78496E-58
m10	-2.788607229	0.704611403	7.56899E-05	MitoticBasal	0.000104989
m11	-5.18156386	0.552473592	6.66997E-21	MitoticBasal	2.39007E-20
m12	-4.770148772	0.594140983	9.85527E-16	MitoticBasal	2.82518E-15
m13	-4.492018522	0.714930192	3.31766E-10	MitoticBasal	7.50839E-10
m14	-3.633624343	0.601493274	1.53156E-09	MitoticBasal	3.13606E-09
m15	3.68727444	0.498123582	1.33817E-13	MitoticBasal	3.59633E-13
m16	-2.676155664	0.18817646	6.73716E-46	MitoticBasal	4.8283E-45
m17	-5.277420569	0.621482676	2.03703E-17	MitoticBasal	6.25661E-17
m18	16.54018252	1.439787724	1.51701E-30	MitoticBasal	7.24794E-30
m19	2.610901027	0.722948203	0.000304474	MitoticBasal	0.000396739
m20	-3.385206867	0.667797125	3.99461E-07	MitoticBasal	6.45776E-07
m21	-3.571674579	0.730078738	9.97266E-07	MitoticBasal	1.53152E-06
m22	-7.231620174	0.620978361	2.41823E-31	MitoticBasal	1.2998E-30
m23	3.053220374	0.59686488	3.13027E-07	MitoticBasal	5.38407E-07
m24	-3.59773544	0.532846372	1.45903E-11	MitoticBasal	3.48545E-11
m25	-4.395742116	0.752864267	5.26124E-09	MitoticBasal	1.02833E-08
m26	-4.449957395	0.416138138	1.09216E-26	MitoticBasal	4.69631E-26
m27	2.639369464	0.575321475	4.48279E-06	MitoticBasal	6.64689E-06
m28	-7.845286938	0.5382287	3.98524E-48	MitoticBasal	3.4273E-47
m29	-2.652186196	0.681964299	0.000100642	MitoticBasal	0.000135237
m30	-0.606262517	0.442938013	0.17108371	MitoticBasal	0.193594724
m31	-2.383739009	0.470502959	4.05487E-07	MitoticBasal	6.45776E-07
m32	9.630467853	0.471217466	7.77465E-93	MitoticBasal	3.3431E-91
m33	-0.422533103	0.431849779	0.327863616	MitoticBasal	0.361490654
m34	-4.035960252	1.016067485	7.12304E-05	MitoticBasal	0.000102097
m35	0.105925623	0.421893408	0.801758442	MitoticBasal	0.820847929
m36	-3.306485567	0.610261559	6.02206E-08	MitoticBasal	1.07895E-07
m37	-1.406531152	0.49018931	0.004112992	MitoticBasal	0.005201726
m38	0.755038791	0.55053733	0.170232247	MitoticBasal	0.193594724
m39	-6.931099741	0.38090024	5.48846E-74	MitoticBasal	1.18002E-72
m40	-3.286542772	0.356220255	2.80525E-20	MitoticBasal	9.2789E-20
m41	-1.049726145	0.640954526	0.101472921	MitoticBasal	0.121203767
m42	0.351042853	0.690478403	0.611169164	MitoticBasal	0.640982294
m0	-8.486919421	0.545905876	1.68072E-54	Basal	2.89084E-54
m1	-16.89776859	0.46116101	6.1818E-294	Basal	4.4303E-293
m2	9.779239057	0.207077659	0	Basal	0
m3	-15.31535561	0.577441367	5.2926E-155	Basal	1.5172E-154
m4	-11.95387213	1.638324479	2.95567E-13	Basal	3.53039E-13
m5	-3.212130875	0.24966536	7.01621E-38	Basal	9.73216E-38
m6	11.38789316	0.287463534	0	Basal	0
m7	-13.91657895	0.389136495	4.1968E-280	Basal	2.0052E-279
m8	1.670023231	0.351626364	2.03995E-06	Basal	2.19295E-06
m9	3.381476436	0.093022374	2.5139E-289	Basal	1.3512E-288
m10	1.322427586	0.245672246	7.32978E-08	Basal	8.29423E-08
m11	-8.230852409	0.226222205	7.6438E-290	Basal	4.6955E-289
m12	-6.891161094	0.287107783	2.6502E-127	Basal	6.3311E-127
m13	-4.210437822	0.318022453	5.19376E-40	Basal	7.70109E-40
m14	-6.857499875	0.259688805	1.1506E-153	Basal	3.0922E-153
m15	4.634724734	0.207376364	1.2254E-110	Basal	2.6347E-110
m16	-11.07853592	0.338915448	2.2978E-234	Basal	8.2339E-234
m17	-9.569492693	0.287075815	1.2271E-243	Basal	4.7968E-243
m18	15.15833088	0.703273378	4.86E-103	Basal	9.9514E-103
m19	0.337705881	0.31198654	0.279058243	Basal	0.279058243
m20	-2.788841536	0.257060986	2.01732E-27	Basal	2.55131E-27
m21	-4.017283805	0.287303158	1.98704E-44	Basal	3.28626E-44
m22	-9.308764283	0.247721082	0	Basal	0
m23	1.542807227	0.254273223	1.29902E-09	Basal	1.50968E-09
m24	-3.690115435	0.28262776	5.83871E-39	Basal	8.36881E-39
m25	-5.294570447	0.330757973	1.13479E-57	Basal	2.03316E-57
m26	-4.649244035	0.184352889	2.4629E-140	Basal	6.2296E-140
m27	2.664059307	0.255775147	2.104E-25	Basal	2.58491E-25
m28	-7.086074798	0.211264455	1.2076E-246	Basal	5.1926E-246
m29	-9.233974928	0.337054185	3.051E-165	Basal	9.3711E-165
m30	0.422260576	0.183131162	0.021122804	Basal	0.022153185
m31	-2.384910797	0.198402727	2.77106E-33	Basal	3.72361E-33
m32	10.40694624	0.246087867	0	Basal	0
m33	-0.265974317	0.188900808	0.159127967	Basal	0.162916728
m34	-5.052213146	0.372650002	7.15047E-42	Basal	1.13878E-41
m35	2.009795562	0.181609348	1.8221E-28	Basal	2.37425E-28
m36	-3.969058322	0.230447652	1.77712E-66	Basal	3.47345E-66
m37	-3.323361483	0.202186683	1.03777E-60	Basal	1.94019E-60
m38	-5.543781659	0.188496315	4.0246E-190	Basal	1.3312E-189
m39	-7.441058285	0.157699625	0	Basal	0
m40	-4.236628796	0.177183593	2.356E-126	Basal	5.3321E-126
m41	1.101892547	0.216334301	3.51566E-07	Basal	3.87624E-07
m42	-3.767703603	0.282669965	1.5702E-40	Basal	2.41138E-40
m0	16.51584429	1.702468726	2.98223E-22	MucousCiliated	9.15969E-22
m1	-3.917005212	0.346230702	1.12791E-29	MucousCiliated	6.06254E-29
m2	4.381429689	0.495599169	9.51446E-19	MucousCiliated	2.55701E-18
m3	3.513152803	1.251735135	0.005006328	MucousCiliated	0.006944261
m4	42.27228528	5.316382966	1.84528E-15	MucousCiliated	3.96735E-15
m5	-6.243534499	0.636940219	1.09956E-22	MucousCiliated	3.63701E-22
m6	6.738576091	0.707247074	1.60504E-21	MucousCiliated	4.60112E-21
m7	-3.612015068	0.902438127	6.26748E-05	MucousCiliated	9.62505E-05
m8	-2.562307322	0.939289979	0.006373519	MucousCiliated	0.008564416
m9	4.223478231	0.203096019	4.75619E-96	MucousCiliated	2.04516E-94
m10	-6.195512474	0.765334072	5.71826E-16	MucousCiliated	1.36603E-15
m11	-0.569120248	0.729530257	0.435320968	MucousCiliated	0.45220067
m12	-2.592048695	0.704460946	0.000233712	MucousCiliated	0.000346538
m13	0.815366928	0.77266547	0.291304084	MucousCiliated	0.321181426
m14	-3.046064655	0.60704684	5.22553E-07	MucousCiliated	8.64223E-07
m15	3.775014133	0.501527504	5.19062E-14	MucousCiliated	9.7042E-14
m16	2.639988337	1.10919317	0.017308039	MucousCiliated	0.021889579
m17	-3.611649233	0.461001966	4.71287E-15	MucousCiliated	9.21151E-15
m18	20.01156415	1.785028353	3.60989E-29	MucousCiliated	1.72472E-28
m19	1.981996281	0.781038924	0.011160245	MucousCiliated	0.014542137
m20	-6.953219746	0.682597593	2.28027E-24	MucousCiliated	9.80517E-24
m21	-1.432101707	0.808607586	0.076548842	MucousCiliated	0.091433339
m22	-7.321943202	0.565074723	2.13141E-38	MucousCiliated	1.83301E-37
m23	4.721370661	0.553381796	1.44025E-17	MucousCiliated	3.64299E-17
m24	3.234667377	0.789648679	4.19738E-05	MucousCiliated	6.68472E-05
m25	-5.198604644	0.74639008	3.28411E-12	MucousCiliated	5.88403E-12
m26	-3.348085407	0.4852557	5.21377E-12	MucousCiliated	8.96768E-12
m27	6.509793499	0.646216797	7.22101E-24	MucousCiliated	2.82276E-23
m28	-5.956670879	0.52096502	2.83046E-30	MucousCiliated	1.73871E-29
m29	-6.202124223	0.509257725	4.03401E-34	MucousCiliated	2.89104E-33
m30	4.87760949	0.496169468	8.31788E-23	MucousCiliated	2.98057E-22
m31	-7.000023481	0.51332891	2.42854E-42	MucousCiliated	3.48091E-41
m32	3.442103384	0.259513626	3.76028E-40	MucousCiliated	4.0423E-39
m33	-0.468712448	0.435114184	0.281383279	MucousCiliated	0.318407394
m34	1.439248251	1.075904788	0.180991094	MucousCiliated	0.210341001
m35	1.582336158	0.489537733	0.001227951	MucousCiliated	0.001760063
m36	-4.537897187	0.565582483	1.02854E-15	MucousCiliated	2.32774E-15
m37	-0.543152356	0.568949102	0.339750192	MucousCiliated	0.365231457
m38	4.397570943	0.55719637	2.96625E-15	MucousCiliated	6.07374E-15
m39	-5.358715242	0.374134472	1.57266E-46	MucousCiliated	3.38122E-45
m40	0.383454402	0.498412173	0.441684376	MucousCiliated	0.45220067
m41	0.110469153	0.780883338	0.887501099	MucousCiliated	0.887501099
m42	1.409475546	0.72605552	0.052224577	MucousCiliated	0.064161623
m0	-11.23146422	2.456344602	4.821E-06	TuftPulmonary	7.40368E-06
m1	-8.507507726	1.13224103	5.74062E-14	TuftPulmonary	1.17546E-13
m2	13.92532289	1.039583754	6.45936E-41	TuftPulmonary	2.77752E-39
m3	-29.25368597	2.349829353	1.41111E-35	TuftPulmonary	1.51694E-34
m4	5.336927118	6.730930242	0.427838465	TuftPulmonary	0.484133
m5	-7.198129894	1.299484009	3.03819E-08	TuftPulmonary	5.0247E-08
m6	19.36712963	1.537487896	2.20427E-36	TuftPulmonary	3.15945E-35
m7	-19.61949173	1.640824589	5.96127E-33	TuftPulmonary	4.27224E-32
m8	0.570307525	1.572750162	0.716890259	TuftPulmonary	0.751860516
m9	4.474046383	0.503401852	6.24295E-19	TuftPulmonary	1.91748E-18
m10	10.17883677	1.329841609	1.94561E-14	TuftPulmonary	4.18307E-14
m11	-16.85208101	1.299659259	1.89393E-38	TuftPulmonary	4.07196E-37
m12	-14.43875916	1.273946716	8.91655E-30	TuftPulmonary	4.26013E-29
m13	-11.52844538	1.470978396	4.60471E-15	TuftPulmonary	1.04212E-14
m14	-10.92760985	1.312959889	8.58501E-17	TuftPulmonary	2.1715E-16
m15	6.122145545	0.970831842	2.86187E-10	TuftPulmonary	4.92241E-10
m16	-11.11561982	1.412182023	3.51151E-15	TuftPulmonary	8.3886E-15
m17	-14.42076583	1.190246469	8.71299E-34	TuftPulmonary	7.49317E-33
m18	31.49450433	3.098234146	2.83225E-24	TuftPulmonary	1.01489E-23
m19	-0.006371571	1.459899749	0.996517732	TuftPulmonary	0.996517732
m20	0.407184097	1.280340932	0.750463798	TuftPulmonary	0.768331984
m21	0.892744504	1.555136114	0.565925866	TuftPulmonary	0.608370306
m22	-13.92469679	1.354470895	8.624E-25	TuftPulmonary	3.3712E-24
m23	0.8817887	1.184805679	0.456726738	TuftPulmonary	0.503570506
m24	-11.71732772	1.322946177	8.22002E-19	TuftPulmonary	2.35641E-18
m25	-5.119653	1.582017398	0.001211517	TuftPulmonary	0.001627976
m26	-11.29465713	0.95735747	4.00922E-32	TuftPulmonary	2.46281E-31
m27	-5.894071835	1.227274812	1.56643E-06	TuftPulmonary	2.49468E-06
m28	-7.092817595	0.945575675	6.3305E-14	TuftPulmonary	1.23732E-13
m29	-9.985667794	1.453472586	6.41056E-12	TuftPulmonary	1.1985E-11
m30	-1.969054706	1.029342226	0.055757626	TuftPulmonary	0.068502226
m31	-3.720749183	1.010867932	0.000232552	TuftPulmonary	0.000344818
m32	6.444808293	0.734723061	1.75908E-18	TuftPulmonary	4.72752E-18
m33	3.58498818	1.03903603	0.00055996	TuftPulmonary	0.000802609
m34	-9.906819607	1.035595393	1.10797E-21	TuftPulmonary	3.66481E-21
m35	2.67525478	0.898329736	0.002901056	TuftPulmonary	0.003780164
m36	-4.023517433	1.198245827	0.000785541	TuftPulmonary	0.001089622
m37	-1.931502557	1.032042501	0.061271112	TuftPulmonary	0.073184939
m38	-10.78207151	1.001906702	5.22819E-27	TuftPulmonary	2.24812E-26
m39	-11.20194769	0.971983919	9.89093E-31	TuftPulmonary	5.31637E-30
m40	-6.290975555	0.920487652	8.23522E-12	TuftPulmonary	1.47548E-11
m41	0.941830581	0.962884458	0.328007769	TuftPulmonary	0.381198218
m42	-3.02169059	1.410034451	0.032113852	TuftPulmonary	0.040614578
m0	4.817787251	2.169118344	0.026345485	Ionocytes	0.040459137
m1	-0.755472846	0.682697952	0.268467356	Ionocytes	0.3498211
m2	8.148588744	1.33050773	9.10143E-10	Ionocytes	4.95527E-09
m3	-8.465290568	2.016892644	2.70242E-05	Ionocytes	6.6348E-05
m4	41.14696455	6.686698611	7.57653E-10	Ionocytes	4.95527E-09
m5	-7.691597037	1.25630946	9.2191E-10	Ionocytes	4.95527E-09
m6	1.117631755	1.584488245	0.480587359	Ionocytes	0.543822537
m7	-9.988702464	1.818404678	3.9491E-08	Ionocytes	1.54374E-07
m8	-3.422945154	1.460061842	0.019058554	Ionocytes	0.030352512
m9	4.894679042	0.448449949	9.80949E-28	Ionocytes	4.21808E-26
m10	-5.604868011	1.392090229	5.66795E-05	Ionocytes	0.000121861
m11	-5.169297246	1.491246154	0.000527423	Ionocytes	0.000986052
m12	-5.436946905	1.256811921	1.51853E-05	Ionocytes	4.08105E-05
m13	-3.533492907	1.181002066	0.002772064	Ionocytes	0.004767951
m14	0.581671652	1.154885612	0.614499126	Ionocytes	0.66058656
m15	2.769577416	0.988781058	0.005094425	Ionocytes	0.008425396
m16	1.791456865	1.655955309	0.279329487	Ionocytes	0.353269646
m17	-4.929290203	1.089980254	6.11521E-06	Ionocytes	1.75303E-05
m18	15.79991756	2.757157761	1.0013E-08	Ionocytes	4.78397E-08
m19	-1.838846317	1.263743372	0.14564742	Ionocytes	0.208761301
m20	-8.854005979	1.13778935	7.15213E-15	Ionocytes	1.24212E-13
m21	-4.927368834	1.205315135	4.35045E-05	Ionocytes	9.84576E-05
m22	-9.501733868	1.224854026	8.66596E-15	Ionocytes	1.24212E-13
m23	3.51199843	1.058353501	0.000905475	Ionocytes	0.00162231
m24	0.346980866	1.444470294	0.810164963	Ionocytes	0.849685205
m25	-1.370470258	1.378258719	0.32005296	Ionocytes	0.393207922
m26	-5.143557583	0.83510649	7.31301E-10	Ionocytes	4.95527E-09
m27	0.131219738	1.054835589	0.900999931	Ionocytes	0.900999931
m28	-4.413088842	0.847013517	1.88662E-07	Ionocytes	6.7604E-07
m29	-1.646634588	1.303320751	0.206440186	Ionocytes	0.286352516
m30	4.906422284	1.073313631	4.84743E-06	Ionocytes	1.48885E-05
m31	-4.463268808	0.915228447	1.07891E-06	Ionocytes	3.56869E-06
m32	2.782175533	0.663846321	2.77736E-05	Ionocytes	6.6348E-05
m33	0.914602839	1.154956428	0.4284226	Ionocytes	0.497896535
m34	-6.046667161	1.609402185	0.000171901	Ionocytes	0.000351989
m35	-0.751157762	0.836445197	0.369166444	Ionocytes	0.440948809
m36	-1.836916696	1.135987589	0.105873575	Ionocytes	0.156984957
m37	0.507130227	0.868219073	0.559150349	Ionocytes	0.616499102
m38	-3.880427267	1.072290993	0.00029595	Ionocytes	0.000578448
m39	-5.713495405	0.806913721	1.43452E-12	Ionocytes	1.54211E-11
m40	-1.076171804	0.870780769	0.216506901	Ionocytes	0.290931148
m41	-4.726403343	0.839746427	1.81921E-08	Ionocytes	7.8226E-08
m42	0.265400122	1.236466884	0.830044934	Ionocytes	0.849807909
m0	2.670742133	1.000054507	0.007571659	Deuterosomal	0.01415571
m1	-0.372967486	0.220960492	0.09142324	Deuterosomal	0.112319981
m2	1.122746271	0.429270049	0.008910272	Deuterosomal	0.015964237
m3	-2.833294601	0.894303246	0.001534078	Deuterosomal	0.00347186
m4	6.604195763	3.282958238	0.04425579	Deuterosomal	0.05990657
m5	-1.446082409	0.357987543	5.35705E-05	Deuterosomal	0.000153569
m6	1.106260261	0.54013666	0.040549047	Deuterosomal	0.05990657
m7	-3.575162411	0.773803261	3.83283E-06	Deuterosomal	1.17723E-05
m8	-1.596726141	0.715350725	0.025609113	Deuterosomal	0.040784884
m9	2.943658446	0.199542061	2.98371E-49	Deuterosomal	1.283E-47
m10	-1.245911081	0.620294301	0.044581634	Deuterosomal	0.05990657
m11	1.304466558	0.519395069	0.012021546	Deuterosomal	0.020677058
m12	-2.518234292	0.469338275	8.07255E-08	Deuterosomal	3.15563E-07
m13	-0.41141595	0.58928748	0.485078196	Deuterosomal	0.486969958
m14	-0.667628018	0.534081195	0.211281406	Deuterosomal	0.227127511
m15	1.295894426	0.384513435	0.000751085	Deuterosomal	0.001794259
m16	-2.535826846	0.470352066	6.99351E-08	Deuterosomal	3.12251E-07
m17	-1.995786464	0.374924744	1.01977E-07	Deuterosomal	3.65417E-07
m18	4.08942961	1.401402032	0.003521727	Deuterosomal	0.007211156
m19	0.442778047	0.6369659	0.486969958	Deuterosomal	0.486969958
m20	-3.425045339	0.528844043	9.389E-11	Deuterosomal	5.76753E-10
m21	-0.789898763	0.622864597	0.204736923	Deuterosomal	0.225735581
m22	-4.658599266	0.530938858	1.72021E-18	Deuterosomal	2.46563E-17
m23	2.035757924	0.522486675	9.76787E-05	Deuterosomal	0.000262512
m24	-0.785607106	0.424327593	0.064109657	Deuterosomal	0.083536826
m25	-2.025920787	0.538584283	0.000168852	Deuterosomal	0.000427097
m26	-1.305566247	0.429645587	0.002375973	Deuterosomal	0.005108342
m27	0.999159848	0.471841079	0.034210902	Deuterosomal	0.052538171
m28	-1.140981904	0.394568688	0.0038314	Deuterosomal	0.007488646
m29	-0.626077161	0.401184735	0.118625065	Deuterosomal	0.137861562
m30	0.756794486	0.421682116	0.072700909	Deuterosomal	0.091945267
m31	-2.877691998	0.462046688	4.72002E-10	Deuterosomal	2.53701E-09
m32	1.052319851	0.226047667	3.23508E-06	Deuterosomal	1.07007E-05
m33	-2.802547717	0.426486547	4.98962E-11	Deuterosomal	3.57589E-10
m34	6.104600976	1.133720348	7.26165E-08	Deuterosomal	3.12251E-07
m35	0.539883663	0.425255518	0.204244533	Deuterosomal	0.225735581
m36	0.749769745	0.628139489	0.232620486	Deuterosomal	0.243967827
m37	-0.897690179	0.543212185	0.09842065	Deuterosomal	0.117557999
m38	4.74961543	0.520549409	7.22443E-20	Deuterosomal	1.55325E-18
m39	-2.531791322	0.367339808	5.49236E-12	Deuterosomal	4.72343E-11
m40	-0.808209764	0.338589669	0.016987006	Deuterosomal	0.028093895
m41	1.476942222	0.729424903	0.042887528	Deuterosomal	0.05990657
m42	5.584980421	0.700363164	1.53115E-15	Deuterosomal	1.64599E-14
